# Myocardial B cells have specific gene expression and predicted interactions in Dilated Cardiomyopathy and Arrhythmogenic Right Ventricular Cardiomyopathy

**DOI:** 10.1101/2023.09.21.558902

**Authors:** Kevin C. Bermea, Carolina Duque, Charles D. Cohen, Aashik Bhalodia, Sylvie Rousseau, Jana Lovell, Marcelle Dina Zita, Monica R. Mugnier, Luigi Adamo

**Affiliations:** Division of Cardiology, Department of Medicine, Johns Hopkins University School of Medicine, Baltimore, Maryland; Department of Pathology, Johns Hopkins University School of Medicine, Baltimore, Maryland; Department of Molecular Microbiology and Immunology, Johns Hopkins Bloomberg School of Public Health, Baltimore, Maryland, USA

## Abstract

**Introduction:** Growing evidence from animal models indicates that the myocardium hosts a population of B cells that play a role in the development of cardiomyopathy. However, there is minimal data on human myocardial B cells in the context of cardiomyopathy.

**Methods:** We integrated single-cell and single-nuclei datasets from 45 healthy human hearts, 70 hearts with dilated cardiomyopathy (DCM), and 8 hearts with Arrhythmogenic Right Ventricular Cardiomyopathy (ARVC). Interactions between B cells and other cell types were investigated using the CellChat Package. Differential gene expression analysis comparing B cells across conditions was performed using DESeq2. Pathway analysis was performed using Ingenuity, KEGG, and GO pathways analysis.

**Results:** We identified 1,100 B cells, including naive B cells and plasma cells. B cells showed an extensive network of interactions within the healthy myocardium that included outgoing signaling to macrophages, T cells, endothelial cells, and pericytes, and incoming signaling from endothelial cells, pericytes, and fibroblasts. This niche relied on ECM-receptor, contact, and paracrine interaction; and changed significantly in the context of cardiomyopathy, displaying disease-specific features. Differential gene expression analysis showed that in the context of DCM both naive and plasma B cells upregulated several pathways related to immune activation, including upregulation of oxidative phosphorylation, upregulation of leukocyte extravasation, and, in naive B cells, antigen presentation.

**Discussion:** The human myocardium contains naive B cells and plasma cells, integrated into a diverse and dynamic niche that has distinctive features in healthy myocardium, DCM, and ARVC. Naive myocardial-associated B cells likely contribute to the pathogenesis of human DCM.
