## Supplementary material for "Myocardial B cells have specific gene expression and predicted interactions in Dilated Cardiomyopathy and Arrhythmogenic Right Ventricular Cardiomyopathy": Table S1

### Sheet: Sheet1
tissueType	cellName	geneSymbolmore1	geneSymbolmore2	shortName
Heart	Pericytes	Kcnj8, Rgs5, Dlk1,Abcc9,SUR2B,DLK1,VCAM1		Pericytes
Heart	Cardiomyocytes	RNA5SP327,HHATL,BMP10,UGT2B4,TNNT2,MYH7,MYL7,MYH6,PRSS42P,FABP2,EPN3,TNNI3,MLC2V,TPM1
Heart	Endocardial cells	ANGPTL5,APCDD1L,NPPC,SLC6A4,SALL1,LEPR,C3orf36,FAM3D,HAPLN1,APCDD1,LYPD2,FOXC1,MPZL2
Heart	Epicardial fat cells	PRG4,KRT7,SPRR2F,KLK11,MKRN9P,UPK1B,EPGN,NPHS1,ITLN1,LRRN4,CST6,GSDMA,RAET1E
Heart	Fibroblasts	COL1A1,PDGFRA,COL2A1,DCN,TCF21,DDR2,THY1		Fibroblasts
Heart	Lymphatic endothelial cells	GPR182,GPR97,STAB2,HOXD9,TBX1,CCL21,HOXD10,TSPEAR,ABCA4,PGM5-AS1,TFF3,LINC00636,HOXD4
Heart	Lymphoid cells	GZMB,FCRL2,KLRC2,XCL1,LINC00861,PRF1,CD3G,SH2D1B,ANTXRLP1,VPREB3,SH2D1A,CRTAM,CXCR6,GZMK
Heart	Myeloid cells	XCR1,TMPRSS4-AS1,TIMD4,PRTN3,MMP9,CD86,CLEC5A,SIGLEC1,CLEC7A,C1QC,P2RY13,FCN1,CSTA,CD300LF,MS4A6A
Heart	SATB2_LRRC7 positive cells	NEUROD2,FEZF2,NEUROD6,TBR1,MPPED1,SATB2,FOXG1,PCDH11Y,CAMKV,BHLHE22,SLIT1,C14orf23,LINC00966,DRAXIN
Heart	Schwann cells	GFRA3,SOX10,MPZ,LINC00466,COL20A1,MIA,ASPA,ERBB3,TFAP2A,INSC,ARTN,PMP2,S100B,FOXD3
Heart	Smooth muscle cells	PDE4C,HCG22,GPR20,OR51E1,THBS4,MIR143HG,PDGFRB,AOC3,ENPEP
Heart	Stromal cells	SCARA5,DPT,CILP,ZCCHC5,AGTR2,MFAP5,LUM,ABCA10,CCL11,NRK,PDGFRA,LPAR4
Heart	Vascular endothelial cells	ESM1,SLC9C1,OPN5,QRFPR,MIR4454,PKD1L1,TM4SF18,APLNR,CLRN1-AS1,CD300LG,C1QTNF9,MADCAM1
Heart	Visceral neurons	GATA3-AS1,GAL,CHRNA3,PRPH,PHOX2A,GALR1,NXPH1,TMC3,DDC,SST,OPRM1,PIRT,NECAB2,ECEL1,SLC10A4
Immune system	Basophils	CD63,CD203c,CD123,CLC,MS4A3,TCN1,CPA3,HDC,GATA2,MS4A2,IL4,GCSAML,GATA2,TPSAB1		Basophils
Immune system	CD4+ NKT-like cells	CD4,CD56,CD2,CD16,CD94,CD3D,CD3E,CD3G,CD3Z,NKp46,CD11b,CD161,CD314,CD69,NKG7,CD122,NKG2D,GZMB,GZMA,GZMM,COX6A2,ZMAT4,KIR2DL4		CD4+ NKT
Immune system	CD8+ NKT-like cells	CD8,CD56,CD2,CD16,CD94,CD3D,CD3E,CD3G,CD3Z,NKp46,CD11b,CD161,CD314,CD69,NKG7,CD122,NKG2D,GZMB,GZMA,GZMM,GNLY,COX6A2,ZMAT4,KIR2DL4		CD8+ NKT
Immune system	Classical Monocytes	CD14,CD11b,CD68,HLA-DR,CD33,CD11c,CD123,CD15,CD3D,CD3E,CD3G,CD3Z,CD66b,VCAN,S100A12,CXCL8,S100A8,S100A9,LYZ,CST3,ELANE	CD56,CD16	C_Monocytes
Immune system	Effector CD4+ T cells	CD4,CD2,CD3D,CD3E,CD3G,CD3Z,CD25,CD45RA,CD62L,CD27,CD127,FOXP3,CCR7,CD45,CCR6,CD11b,CD30,CD6,CTLA4,IL2RA,GZMB,PTPRC,Trac,Ltb,Cd52,Trbc2,Shisa5,Lck,Thy1,Dapl1	SELL,CCR7	Effector CD4+ T
Immune system	Effector CD8+ T cells	CD8,CD2,CD3D,CD3E,CD3G,CD3Z,CD25,CD45RA,CD62L,CD27,CD127,FOXP3,CCR7,CD45,CD8A,CD8B,CCR6,CD11b,CD30,CD6,CTLA4,IL2RA,GZMB,PTPRC,GNLY,Trac,Ltb,Cd52,Trbc2,Shisa5,Lck,Thy1,Dapl1	SELL,CCR7	Effector CD8+ T
Heart	Endothelial	PECAM1,CD34,KDR,CDH5,PROM1,PDPN,TEK,FLT1,VCAM1,PTPRC,VWF,ENG,MCAM,ICAM1,FLT4,SELE		ECs
Immune system	Eosinophils	CD11b,CD193,CD123,CD125,CD15,SIGLEC8,CLC,GATA1,CEBPE,SEMG1,ALOX15,CCL23,PRSS41,PRSS33,THBS4,FOXI1		Eosinophils
Immune system	Intermediate monocytes	CD14,CD16,CD11b,CD68,HLA-DR,CD33,CD11c,CD123,CD15,CD3D,CD3E,CD3G,CD3Z,CD66b,IL1B,S100A8,S100A9,CST3,C1QC,ELANE	CD56	I_Monocytes
Immune system	Macrophages	CD68,CD163,CD14,CD11b,CD206,CD80,CD86,CD16,CD64,CCL18,CD115,CD11c,CD32,HLA-DR,MRC1,MSR1,GCA,Pf4	CD56	MΦ
Immune system	Mast cells	CD117,CD203c,CD25,KIT,SLC18A2,CD33,CD32,FCER1A,TPSD1,HPGDS		Mast
Immune system	Memory B cells	CD19,CD27,IGHD,CD38,CD24,CD20,MS4A1,PTPRC,PAX5,CD24,CD38,CD79A,JCHAIN,SSR4,FKBP11,SEC11C,DERL3,PRDX4,IGLL5,CD79B,TCL1A,IGLL5,HLA-DQA1,HLA-DQB1,CD138,CD38,CD27,VPREB3,IGLL5		Memory B
Immune system	Memory CD4+ T cells	CD4,CD2,CD3D,CD3E,CD3G,CD3Z,CD25,CD45RA,CD62L,CD27,CD127,FOXP3,CCR7,CD45,CCR6,CD11b,CD30,CD45RO,CD6,CTLA4,IL2RA,GZMB,SELL,CCR7,S100A4,Trac,Ltb,Cd52,Trbc2,Shisa5,Lck,Thy1,Dapl1		Memory CD4+ T
Immune system	Memory CD8+ T cells	CD8,CD2,CD3D,CD3E,CD3G,CD3Z,CD25,CD45RA,CD62L,CD27,CD127,FOXP3,CCR7,CD45,CD8A,CD8B,CCR6,CD11b,CD30,CD45RO,CD6,CTLA4,IL2RA,GZMB,SELL,CCR7,GNLY,S100A4,Trac,Ltb,Cd52,Trbc2,Shisa5,Lck,Thy1,Dapl1		Memory CD8+ T
Immune system	Myeloid Dendritic cells	ITGAX,CD83,CD1C,NRP1,CLEC4C,CD86,IL3RA,CD80,CD1A,ITGAX,CD40,HLA-DQA1,CD11c,HLA-DR,HLA-DPB1,HLA-DPA1,CLEC10A,CST3,GPR31,ODF3L1,PRB2,CD207,ARSE,CLEC141,MRC,EBLN1,CRIP3		mDCs
Immune system	Naive B cells	CD19,IGHD,CD38,CD24,CD20,MS4A1,PTPRC,PAX5,CD24,CD38,CD79A,JCHAIN,SSR4,FKBP11,SEC11C,DERL3,PRDX4,IGLL5,CD79B,TCL1A,IGLL5,HLA-DQA1,HLA-DQB1,CD138,CD38,VPREB3,IGLL5		Naive B
Immune system	Naive CD4+ T cells	CD4,CD2,CD3D,CD3E,CD3G,CD3Z,CD45RA,CD62L,CD27,CD127,FOXP3,CCR7,CD45,CCR6,CD11b,CD30,CD6,CTLA4,IL2RA,GZMB,PTPRC,SELL,CCR7,Trac,Ltb,Cd52,Trbc2,Shisa5,Lck,Thy1,Dapl1	CD25,CD44,CD69,HLA-DRA,CD95	Naive CD4+ T
Immune system	Naive CD8+ T cells	CD8,CD2,CD3D,CD3E,CD3G,CD3Z,CD45RA,CD62L,CD27,CD127,FOXP3,CCR7,CD45,CD8A,CD8B,CCR6,CD11b,CD30,CD6,CTLA4,IL2RA,GZMB,PTPRC,SELL,CCR7,GNLY,Trac,Ltb,Cd52,Trbc2,Shisa5,Lck,Thy1,Dapl1	CD25,CD44,CD69,HLA-DRA,CD95	Naive CD8+ T
Immune system	Natural killer cells	CD56,CD2,CD16,CD94,NKp46,CD11b,CD161,CD314,CD69,NKG7,CD122,NKG2D,GZMB,GZMA,GZMM,FCGR3A,GNLY,COX6A2,ZMAT4,KIR2DL4,NKG7	CD3D,CD3E,CD3G,CD3Z,CD4,CD8	NK
Immune system	Neutrophils	CD66b,CD11b,CD15,CD16,CXCL8,FCGR3B,MNDA,CXCR2,MPO,ELANE,PRTN3,MPO,AZU1,LYZ,S100A8,S100A9,PI3,CHI3L1,ANXA3,CXCL1,TGM3,BTNL3,C4BPA,MMP9,CD24,BPI,LTF,GCA,Camp,Ngp,Chil3,Ltf		Neutrophils
Immune system	Non-classical monocytes	CD14,CD16,CD11b,CD68,HLA-DR,CD33,CD11c,CD123,CD15,CD3D,CD3E,CD3G,CD3Z,CD66b,FCGR3A,CDKN1C,LST1,FCER1G,MS4A7,RHOC,S100A8,S100A9,CST3,C1QC,ELANE	CD56	N_Monocytes
Immune system	Plasma B cells	CD27,IGHD,CD38,CD24,CD20,MS4A1,PTPRC,PAX5,CD24,CD38,CD79A,JCHAIN,SSR4,FKBP11,SEC11C,DERL3,PRDX4,IGLL5,CD79B,TCL1A,IGLL5,HLA-DQA1,HLA-DQB1,CD138,CD38,VPREB3,IGLL5	CD20,MS4A1	Plasma B
Immune system	Plasmacytoid Dendritic cells	ITGAX,CD83,CD1C,NRP1,CLEC4C,CD86,IL3RA,CD80,CD1A,ITGAX,CD40,HLA-DQA1,CD11c,HLA-DR,HLA-DPB1,HLA-DPA1,CLEC10A,CST3,TPM2,LRRC26,ASIP,GPM6B,KRT5,NTM,SCT,SHD,KCNA5,SCARA5,EPHA2,MYMX		pDCs
Immune system	Pre-B cells	CD19,CD27,IGHD,CD24,PTPRC,PAX5,CD24,CD38,CD79A,NSMCE1,PCDH9,ACSM3,CCDC191,TCL1A,CD79B,TCL1A,IGLL5,HLA-DQA1,HLA-DQB1,VPREB3,IGLL5		Pre-B
Immune system	Pro-B cells	CD27,IGHD,CD24,PTPRC,PAX5,CD24,CD38,CD79A,DNTT,C10orf10,VPREB1,ARPP21,CD99,IGLL1,CD9,CD79B,TCL1A,IGLL5,HLA-DQA1,HLA-DQB1,VPREB3,IGLL5		Pro-B
Immune system	γδ-T cells	CD2,CD3D,CD3E,CD3G,CD3Z,CD25,CD45RA,CD62L,CD27,CD127,FOXP3,CCR7,CD45,CCR6,CD11b,CD30,CD6,CTLA4,IL2RA,GZMB,PTPRC,TRDV2,TRGV9,TRGC1,Trac,Ltb,Cd52,Trbc2,Shisa5,Lck,Thy1,Dapl1	SELL,CCR7	γδ-T
