## Supplementary material for "Myocardial B cells have specific gene expression and predicted interactions in Dilated Cardiomyopathy and Arrhythmogenic Right Ventricular Cardiomyopathy": Table S7

### Sheet: ARVC Naive IPA Sup table
Ingenuity Canonical Pathways	-log(p-value)	Ratio	z-score	Molecules
Pathogen Induced Cytokine Storm Signaling Pathway	2.48	0.0135	1.342	AIM2,CIITA,JAK1,LYST,RYR2
Oxidative Phosphorylation	2.46	0.0268	NaN	MT-CO1,MT-CO2,MT-CYB
Antigen Presentation Pathway	2.3	0.0513	NaN	CD74,CIITA
Cell Cycle: G2/M DNA Damage Checkpoint Regulation	2.09	0.04	NaN	ATM,HIPK2
MicroRNA Biogenesis Signaling Pathway	1.85	0.016	NaN	ATM,DDX17,TUT4
Macrophage Classical Activation Signaling Pathway	1.83	0.0159	NaN	CIITA,JAK1,MT-CO1
IL-7 Signaling Pathway	1.72	0.0256	NaN	EBF1,JAK1
IL-3 Signaling	1.71	0.0253	NaN	INPP5D,JAK1
Calcium Signaling	1.66	0.0136	NaN	MEF2A,RYR2,TPM1
PDGF Signaling	1.63	0.023	NaN	INPP5D,JAK1
HER-2 Signaling in Breast Cancer	1.63	0.0132	NaN	BLK,MT-CO1,MT-CO2
ABRA Signaling Pathway	1.59	0.0217	NaN	MEF2A,TPM1
FcÎ³ Receptor-mediated Phagocytosis in Macrophages and Monocytes	1.57	0.0213	NaN	INPP5D,RAB11A
p53 Signaling	1.54	0.0204	NaN	ATM,HIPK2
Sperm Motility	1.49	0.0117	NaN	BLK,JAK1,PDE4D
Molecular Mechanisms of Cancer	1.47	0.00889	NaN	ATM,CDK14,HIPK2,JAK1
DNA Double-Strand Break Repair by Homologous Recombination	1.43	0.0714	NaN	ATM
DNA Double-Strand Break Repair by Non-Homologous End Joining	1.43	0.0714	NaN	ATM
IL-13 Signaling Pathway	1.4	0.0172	NaN	BLK,JAK1
D-myo-inositol (1,4,5)-trisphosphate Degradation	1.37	0.0625	NaN	INPP5D
IL-15 Production	1.36	0.0163	NaN	BLK,JAK1
1D-myo-inositol Hexakisphosphate Biosynthesis II (Mammalian)	1.35	0.0588	NaN	INPP5D
D-myo-inositol (1,3,4)-trisphosphate Biosynthesis	1.35	0.0588	NaN	INPP5D
Inflammasome pathway	1.28	0.05	NaN	AIM2
Insulin Receptor Signaling	1.26	0.0143	NaN	INPP5D,JAK1
Superpathway of D-myo-inositol (1,4,5)-trisphosphate Metabolism	1.24	0.0455	NaN	INPP5D
Dilated Cardiomyopathy Signaling Pathway	1.21	0.0133	NaN	RYR2,TPM1
IL-22 Signaling	1.2	0.0417	NaN	JAK1
IL-10 Signaling	1.19	0.013	NaN	INPP5D,JAK1
Mitochondrial Dysfunction	1.18	0.0087	NaN	MT-CO1,MT-CO2,MT-CYB
Role of JAK1, JAK2 and TYK2 in Interferon Signaling	1.17	0.0385	NaN	JAK1
TNFR2 Signaling	1.08	0.0312	NaN	TANK
Cardiac Î²-adrenergic Signaling	1.07	0.0111	NaN	PDE4D,RYR2
IL-9 Signaling	1.04	0.0286	NaN	JAK1
Macrophage Alternative Activation Signaling Pathway	1.03	0.0106	NaN	CIITA,JAK1
MIF-mediated Glucocorticoid Regulation	1.03	0.0278	NaN	CD74
Interferon Signaling	1.03	0.0278	NaN	JAK1
PI3K/AKT Signaling	0.991	0.01	NaN	INPP5D,JAK1
Thyroid Hormone Metabolism II (via Conjugation and/or Degradation)	0.978	0.0244	NaN	LARGE1
Oncostatin M Signaling	0.959	0.0233	NaN	JAK1
MIF Regulation of Innate Immunity	0.949	0.0227	NaN	CD74
Autophagy	0.933	0.00922	NaN	ATM,UVRAG
Role of RIG1-like Receptors in Antiviral Innate Immunity	0.931	0.0217	NaN	TANK
Role of OCT4 in Mammalian Embryonic Stem Cell Pluripotency	0.931	0.0217	NaN	MEF2A
tRNA Splicing	0.931	0.0217	NaN	PDE4D
DNA damage-induced 14-3-3Ïƒ Signaling	0.931	0.0217	NaN	ATM
iNOS Signaling	0.922	0.0213	NaN	JAK1
nNOS Signaling in Skeletal Muscle Cells	0.914	0.0208	NaN	RYR2
TNFR1 Signaling	0.889	0.0196	NaN	TANK
Cell Cycle Control of Chromosomal Replication	0.851	0.0179	NaN	CDK14
EGF Signaling	0.851	0.0179	NaN	JAK1
CNTF Signaling	0.844	0.0175	NaN	JAK1
Role of CHK Proteins in Cell Cycle Checkpoint Control	0.837	0.0172	NaN	ATM
Nicotine Degradation III	0.83	0.0169	NaN	LARGE1
Primary Immunodeficiency Signaling	0.824	0.0167	NaN	CIITA
GADD45 Signaling	0.824	0.0167	NaN	ATM
Role of JAK2 in Hormone-like Cytokine Signaling	0.81	0.0161	NaN	JAK1
IL-2 Signaling	0.81	0.0161	NaN	JAK1
Melatonin Degradation I	0.804	0.0159	NaN	LARGE1
Activation of IRF by Cytosolic Pattern Recognition Receptors	0.792	0.0154	NaN	TANK
Circadian Rhythm Signaling	0.786	0.00746	NaN	BLK,RYR2
CD40 Signaling	0.78	0.0149	NaN	TANK
IL-17A Signaling in Airway Cells	0.78	0.0149	NaN	JAK1
Nicotine Degradation II	0.78	0.0149	NaN	LARGE1
Superpathway of Melatonin Degradation	0.774	0.0147	NaN	LARGE1
Cell Cycle: G1/S Checkpoint Regulation	0.774	0.0147	NaN	ATM
Insulin Secretion Signaling Pathway	0.768	0.00727	NaN	JAK1,RYR2
Role of JAK1 and JAK3 in Î³c Cytokine Signaling	0.768	0.0145	NaN	JAK1
SPINK1 General Cancer Pathway	0.768	0.0145	NaN	JAK1
Opioid Signaling Pathway	0.756	0.00714	NaN	BLK,RYR2
Netrin Signaling	0.751	0.0139	NaN	RYR2
Serotonin Degradation	0.751	0.0139	NaN	LARGE1
Cardiac Hypertrophy Signaling (Enhanced)	0.743	0.00554	NaN	MEF2A,PDE4D,RYR2
ERK5 Signaling	0.74	0.0135	NaN	MEF2A
Hypoxia Signaling in the Cardiovascular System	0.73	0.0132	NaN	ATM
Macropinocytosis Signaling	0.73	0.0132	NaN	USP6NL
TREM1 Signaling	0.725	0.013	NaN	CIITA
Maturity Onset Diabetes of Young (MODY) Signaling	0.715	0.0127	NaN	BLK
Role of JAK family kinases in IL-6-type Cytokine Signaling	0.715	0.0127	NaN	JAK1
Senescence Pathway	0.713	0.00669	NaN	ATM,HIPK2
Role of BRCA1 in DNA Damage Response	0.71	0.0125	NaN	ATM
FLT3 Signaling in Hematopoietic Progenitor Cells	0.7	0.0122	NaN	INPP5D
JAK/STAT Signaling	0.7	0.0122	NaN	JAK1
Cyclins and Cell Cycle Regulation	0.686	0.0118	NaN	ATM
Role of Hypercytokinemia/hyperchemokinemia in the Pathogenesis of Influenza	0.682	0.0116	NaN	JAK1
PI3K Signaling in B Lymphocytes	0.668	0.00508	NaN	BLK,INPP5D,PLEKHA2
Pyroptosis Signaling Pathway	0.652	0.0108	NaN	AIM2
Death Receptor Signaling	0.64	0.0104	NaN	TANK
DNA Methylation and Transcriptional Repression Signaling	0.632	0.0102	NaN	CDK14
UVA-Induced MAPK Signaling	0.632	0.0102	NaN	ATM
ATM Signaling	0.624	0.01	NaN	ATM
Mouse Embryonic Stem Cell Pluripotency	0.609	0.00962	NaN	JAK1
Chaperone Mediated Autophagy Signaling Pathway	0.609	0.00472	NaN	MEF2A,RAB11A,TPD52
IGF-1 Signaling	0.606	0.00952	NaN	JAK1
PD-1, PD-L1 cancer immunotherapy pathway	0.599	0.00935	NaN	JAK1
ISGylation Signaling Pathway	0.595	0.00926	NaN	JAK1
Amyotrophic Lateral Sclerosis Signaling	0.568	0.00862	NaN	RNF19A
Neuregulin Signaling	0.565	0.00855	NaN	ERBIN
Fc Epsilon RI Signaling	0.562	0.00847	NaN	INPP5D
Cholecystokinin/Gastrin-mediated Signaling	0.559	0.0084	NaN	MEF2A
MSP-RON Signaling in Macrophages Pathway	0.559	0.0084	NaN	CIITA
Nitric Oxide Signaling in the Cardiovascular System	0.556	0.00833	NaN	RYR2
p38 MAPK Signaling	0.556	0.00833	NaN	MEF2A
Th1 Pathway	0.55	0.0082	NaN	JAK1
Role of NANOG in Mammalian Embryonic Stem Cell Pluripotency	0.544	0.00806	NaN	JAK1
Pancreatic Adenocarcinoma Signaling	0.538	0.00794	NaN	JAK1
GÎ±s Signaling	0.538	0.00794	NaN	RYR2
Neutrophil Extracellular Trap Signaling Pathway	0.532	0.00501	NaN	BLK,MT-CYB
GÎ±12/13 Signaling	0.518	0.00752	NaN	MEF2A
Estrogen Receptor Signaling	0.518	0.00489	NaN	JAK1,MT-CYB
Protein Kinase A Signaling	0.515	0.00487	NaN	PDE4D,RYR2
SNARE Signaling Pathway	0.51	0.00735	NaN	RAB11A
Role of PKR in Interferon Induction and Antiviral Response	0.51	0.00735	NaN	JAK1
Th2 Pathway	0.508	0.0073	NaN	JAK1
Iron homeostasis signaling pathway	0.508	0.0073	NaN	JAK1
Reelin Signaling in Neurons	0.505	0.00725	NaN	BLK
Adipogenesis pathway	0.503	0.00719	NaN	EBF1
Apelin Endothelial Signaling Pathway	0.497	0.00709	NaN	MEF2A
Hereditary Breast Cancer Signaling	0.495	0.00704	NaN	ATM
Cellular Effects of Sildenafil (Viagra)	0.475	0.00667	NaN	PDE4D
Semaphorin Neuronal Repulsive Signaling Pathway	0.475	0.00667	NaN	PDE4D
NAD Signaling Pathway	0.473	0.00662	NaN	RYR2
PTEN Signaling	0.473	0.00662	NaN	INPP5D
Corticotropin Releasing Hormone Signaling	0.471	0.00658	NaN	MEF2A
Relaxin Signaling	0.464	0.00645	NaN	PDE4D
Necroptosis Signaling Pathway	0.464	0.00645	NaN	JAK1
S100 Family Signaling Pathway	0.46	0.00389	NaN	JAK1,RYR2,TPM1
Aryl Hydrocarbon Receptor Signaling	0.455	0.00629	NaN	ATM
Transcriptional Regulatory Network in Embryonic Stem Cells	0.444	0.0061	NaN	JAK1
Serotonin Receptor Signaling	0.44	0.00426	NaN	BLK,RYR2
Ribonucleotide Reductase Signaling Pathway	0.432	0.00588	NaN	ATM
Th1 and Th2 Activation Pathway	0.428	0.00581	NaN	JAK1
D-myo-inositol (1,4,5,6)-Tetrakisphosphate Biosynthesis	0.412	0.00556	NaN	INPP5D
D-myo-inositol (3,4,5,6)-tetrakisphosphate Biosynthesis	0.412	0.00556	NaN	INPP5D
IL-17 Signaling	0.4	0.00535	NaN	JAK1
ICOS-ICOSL Signaling in T Helper Cells	0.398	0.00394	NaN	INPP5D,PLEKHA2
NOD1/2 Signaling Pathway	0.396	0.00529	NaN	ERBIN
Hepatic Cholestasis	0.393	0.00524	NaN	ATP8B1
Production of Nitric Oxide and Reactive Oxygen Species in Macrophages	0.393	0.00524	NaN	JAK1
3-phosphoinositide Degradation	0.393	0.00524	NaN	INPP5D
Regulation of the Epithelial Mesenchymal Transition by Growth Factors Pathway	0.391	0.00521	NaN	JAK1
Regulation of the Epithelial-Mesenchymal Transition Pathway	0.386	0.00513	NaN	JAK1
D-myo-inositol-5-phosphate Metabolism	0.384	0.0051	NaN	INPP5D
Synaptic Long Term Depression	0.381	0.00505	NaN	RYR2
Oxytocin in Brain Signaling Pathway	0.379	0.00503	NaN	MEF2A
Pulmonary Healing Signaling Pathway	0.379	0.00503	NaN	BLK
ID1 Signaling Pathway	0.376	0.00498	NaN	BLK
Human Embryonic Stem Cell Pluripotency	0.376	0.00498	NaN	JAK1
CDX Gastrointestinal Cancer Signaling Pathway	0.374	0.00495	NaN	JAK1
Coronavirus Pathogenesis Pathway	0.371	0.0049	NaN	JAK1
3-phosphoinositide Biosynthesis	0.368	0.00485	NaN	INPP5D
Role of Tissue Factor in Cancer	0.366	0.00483	NaN	BLK
Clathrin-mediated Endocytosis Signaling	0.364	0.00481	NaN	RAB11A
T Cell Exhaustion Signaling Pathway	0.341	0.00353	NaN	FOXP1,JAK1
Role of NFAT in Cardiac Hypertrophy	0.341	0.00446	NaN	MEF2A
TEC Kinase Signaling	0.332	0.00346	NaN	BLK,JAK1
Neurovascular Coupling Signaling Pathway	0.33	0.00431	NaN	RYR2
Glucocorticoid Receptor Signaling	0.329	0.00344	NaN	JAK1,MT-CYB
Superpathway of Inositol Phosphate Compounds	0.327	0.00427	NaN	INPP5D
cAMP-mediated signaling	0.324	0.00424	NaN	PDE4D
AMPK Signaling	0.317	0.00413	NaN	RAB11A
Role of Osteoblasts in Rheumatoid Arthritis Signaling Pathway	0.314	0.0041	NaN	JAK1
Actin Cytoskeleton Signaling	0.314	0.0041	NaN	ARHGAP24
Wound Healing Signaling Pathway	0.304	0.00397	NaN	JAK1
Cardiac Hypertrophy Signaling	0.294	0.00383	NaN	MEF2A
B Cell Receptor Signaling	0.288	0.00315	NaN	EBF1,INPP5D
Colorectal Cancer Metastasis Signaling	0.282	0.00369	NaN	JAK1
Chronic Myeloid Leukemia Signaling	0.275	0.0036	NaN	BLK
CLEAR Signaling Pathway	0.268	0.00351	NaN	UVRAG
Sirtuin Signaling Pathway	0.261	0.00342	NaN	MT-CYB
G-Protein Coupled Receptor Signaling	0.244	0.00284	NaN	MEF2A,PDE4D
Synaptogenesis Signaling Pathway	0.239	0.00317	NaN	CLASP2
Neuroinflammation Signaling Pathway	0.238	0.00315	NaN	JAK1
Systemic Lupus Erythematosus in B Cell Signaling Pathway	0.231	0.00276	NaN	INPP5D,JAK1
Myelination Signaling Pathway	0.229	0.00306	NaN	BLK
NFKBIE Signaling Pathway	0	0.00223	NaN	ANKRD44
RAR Activation	0	0.00233	NaN	PDE4D
Role of NFAT in Regulation of the Immune Response	0	0.000965	NaN	MEF2A
FcÎ³RIIB Signaling in B Lymphocytes	0	0.00188	NaN	INPP5D
CTLA4 Signaling in Cytotoxic T Lymphocytes	0	0.00164	NaN	BLK
IL-15 Signaling	0	0.00189	NaN	JAK1
Type I Diabetes Mellitus Signaling	0	0.00196	NaN	JAK1
p70S6K Signaling	0	0.00172	NaN	JAK1
Systemic Lupus Erythematosus Signaling	0	0.000937	NaN	INPP5D
Phospholipase C Signaling	0	0.000892	NaN	MEF2A
IL-4 Signaling	0	0.00173	NaN	JAK1
NF-ÎºB Signaling	0	0.00175	NaN	TANK
Th17 Activation Pathway	0	0.00207	NaN	JAK1
Hepatic Fibrosis Signaling Pathway	0	0.00236	NaN	JAK1
