## Supplementary material for "Myocardial B cells have specific gene expression and predicted interactions in Dilated Cardiomyopathy and Arrhythmogenic Right Ventricular Cardiomyopathy": Table S8

### Sheet: ARVC plasm IPA Sup table
Ingenuity Canonical Pathways	-log(p-value)	Ratio	z-score	Molecules
Dilated Cardiomyopathy Signaling Pathway	6.4	0.0533	-1.89	ACTC1,DES,ITPR2,MYH7,MYL3,TNNC1,TPM1,TTN
Protein Ubiquitination Pathway	4.48	0.0293	NaN	CRYAB,FBXW7,HLA-B,HLA-C,PRKN,USO1,USP3,USP9X
Calcium Signaling	3.32	0.0273	NaN	ACTC1,ITPR2,MYH7,MYL3,TNNC1,TPM1
HIPPO signaling	3.21	0.0465	NaN	CSNK1E,PPP1R10,PPP2R5C,RASSF6
ABRA Signaling Pathway	3.1	0.0435	1	ACTC1,CKM,MYL3,TPM1
RHOA Signaling	2.62	0.0323	1	ACTC1,MYL3,RAPGEF2,TTN
Endoplasmic Reticulum Stress Pathway	2.4	0.0952	NaN	ERN1,MBTPS1
Caveolar-mediated Endocytosis Signaling	2.33	0.04	NaN	ACTC1,HLA-B,HLA-C
Cellular Effects of Sildenafil (Viagra)	2.33	0.0267	NaN	ACTC1,ITPR2,MYH7,MYL3
Crosstalk between Dendritic Cells and Natural Killer Cells	2.09	0.033	NaN	ACTC1,HLA-B,HLA-C
Tight Junction Signaling	2.05	0.0222	NaN	ACTC1,MYH7,MYL3,PPP2R5C
Dopamine-DARPP32 Feedback in cAMP Signaling	2	0.0215	1	CSNK1E,ITPR2,PPP1R10,PPP2R5C
MicroRNA Biogenesis Signaling Pathway	1.99	0.0214	1	DDX17,HNRNPA2B1,TUT4,XRN1
PD-1, PD-L1 cancer immunotherapy pathway	1.9	0.028	NaN	HLA-B,HLA-C,PDCD4
Cell Cycle Regulation by BTG Family Proteins	1.9	0.0526	NaN	BTG2,PPP2R5C
ILK Signaling	1.89	0.0199	1	ACTC1,MYH7,MYL3,PPP2R5C
Antigen Presentation Pathway	1.88	0.0513	NaN	HLA-B,HLA-C
Virus Entry via Endocytic Pathways	1.79	0.0254	NaN	ACTC1,HLA-B,HLA-C
Mitochondrial Dysfunction	1.7	0.0145	-1.342	FBXW7,ITPR2,MT-CO1,MT-CO2,PRKN
Creatine-phosphate Biosynthesis	1.65	0.2	NaN	CKM
Actin Cytoskeleton Signaling	1.61	0.0164	NaN	ACTC1,MYH7,MYL3,TTN
Primary Immunodeficiency Signaling	1.52	0.0333	NaN	IGHG1,IGKC
IL-10 Signaling	1.49	0.0195	NaN	HLA-B,HLA-C,PRDM1
Inhibition of ARE-Mediated mRNA Degradation Pathway	1.43	0.0184	NaN	PPP2R5C,XRN1,ZFP36
Phagosome Formation	1.43	0.0101	2.449	ELMO1,IGHG1,IGKC,ITPR2,MYH7,MYL3,TTN
CXCR4 Signaling	1.4	0.0179	NaN	ELMO1,ITPR2,MYL3
WNT/Î²-catenin Signaling	1.36	0.0172	NaN	CSNK1E,NLK,PPP2R5C
IL-7 Signaling Pathway	1.32	0.0256	NaN	IGHG1,MCL1
Dopamine Receptor Signaling	1.3	0.025	NaN	PPP1R10,PPP2R5C
3-phosphoinositide Degradation	1.26	0.0157	NaN	INPP4A,PPP1R10,PPP2R5C
Hepatic Fibrosis / Hepatic Stellate Cell Activation	1.24	0.0155	NaN	IFNAR2,MYH7,MYL3
Gap Junction Signaling	1.22	0.0152	NaN	ACTC1,CSNK1E,ITPR2
Unfolded protein response	1.21	0.0222	NaN	ERN1,MBTPS1
Role of Macrophages, Fibroblasts and Endothelial Cells in Rheumatoid Arthritis	1.2	0.012	NaN	CSNK1E,IGHG1,IGKC,NLK
Acute Myeloid Leukemia Signaling	1.2	0.022	NaN	PIM2,RUNX1
Telomere Extension by Telomerase	1.18	0.0667	NaN	HNRNPA2B1
Agranulocyte Adhesion and Diapedesis	1.16	0.0143	NaN	ACTC1,MYH7,MYL3
Chondroitin Sulfate Degradation (Metazoa)	1.16	0.0625	NaN	OGA
Parkinson's Signaling	1.16	0.0625	NaN	PRKN
Dermatan Sulfate Degradation (Metazoa)	1.13	0.0588	NaN	OGA
RHOGDI Signaling	1.11	0.0136	NaN	ACTC1,MYH7,MYL3
ISGylation Signaling Pathway	1.07	0.0185	NaN	IFNAR2,PRKN
Kinetochore Metaphase Signaling Pathway	1.06	0.0182	NaN	PPP1R10,PPP2R5C
Oxidative Phosphorylation	1.04	0.0179	NaN	MT-CO1,MT-CO2
Regulation of Actin-based Motility by Rho	1.02	0.0174	NaN	ACTC1,MYL3
CDK5 Signaling	1.02	0.0174	NaN	PPP1R10,PPP2R5C
Methionine Degradation I (to Homocysteine)	1.01	0.0435	NaN	EHMT1
Neuroprotective Role of THOP1 in Alzheimer's Disease	0.987	0.0165	NaN	HLA-B,HLA-C
Neutrophil Extracellular Trap Signaling Pathway	0.977	0.01	1	IGHG1,IGKC,ITPR2,MCL1
Cysteine Biosynthesis III (mammalia)	0.973	0.04	NaN	EHMT1
Systemic Lupus Erythematosus in B Cell Signaling Pathway	0.965	0.00828	2.236	IFNAR2,IGHG1,IGKC,MCL1,PIM2,RASGRP3
Role of JAK1, JAK2 and TYK2 in Interferon Signaling	0.956	0.0385	NaN	IFNAR2
T Cell Exhaustion Signaling Pathway	0.949	0.00882	NaN	HLA-B,HLA-C,IFNAR2,PPP2R5C,PRDM1
Protein Kinase A Signaling	0.942	0.00973	NaN	ITPR2,MYL3,PPP1R10,TTN
Cardiomyocyte Differentiation via BMP Receptors	0.941	0.037	NaN	MYH7
Synaptic Long Term Potentiation	0.925	0.0152	NaN	ITPR2,PPP1R10
Signaling by Rho Family GTPases	0.924	0.0112	NaN	ACTC1,DES,MYL3
Hepatic Fibrosis Signaling Pathway	0.909	0.00946	NaN	CSNK1E,MYL3,PDCD4,TTN
SNARE Signaling Pathway	0.903	0.0147	NaN	MYH7,MYL3
Oxytocin Signaling Pathway	0.873	0.0106	NaN	ITPR2,MYH7,MYL3
CLEAR Signaling Pathway	0.863	0.0105	NaN	ITPR2,PPP2R5C,PRKN
NAD Signaling Pathway	0.83	0.0132	NaN	CD38,ERN1
Interferon Signaling	0.825	0.0278	NaN	IFNAR2
Autoimmune Thyroid Disease Signaling	0.82	0.00873	NaN	HLA-B,HLA-C,IGHG1,IGKC
Superpathway of Methionine Degradation	0.803	0.0263	NaN	EHMT1
Phagosome Maturation	0.774	0.0122	NaN	HLA-B,HLA-C
Mechanisms of Viral Exit from Host Cells	0.773	0.0244	NaN	ACTC1
Thyroid Hormone Metabolism II (via Conjugation and/or Degradation)	0.773	0.0244	NaN	LARGE1
Androgen Signaling	0.754	0.0118	NaN	ITPR2,TAF4B
Allograft Rejection Signaling	0.754	0.00821	NaN	HLA-B,HLA-C,IGHG1,IGKC
Germ Cell-Sertoli Cell Junction Signaling	0.75	0.0118	NaN	ACTC1,CLINT1
Aldosterone Signaling in Epithelial Cells	0.742	0.0116	NaN	CRYAB,ITPR2
Apelin Pancreas Signaling Pathway	0.728	0.0217	NaN	ERN1
IL-23 Signaling Pathway	0.728	0.0217	NaN	RUNX1
Tumor Microenvironment Pathway	0.716	0.0112	NaN	HLA-B,HLA-C
D-myo-inositol (1,4,5,6)-Tetrakisphosphate Biosynthesis	0.712	0.0111	NaN	PPP1R10,PPP2R5C
D-myo-inositol (3,4,5,6)-tetrakisphosphate Biosynthesis	0.712	0.0111	NaN	PPP1R10,PPP2R5C
Cardiac Î²-adrenergic Signaling	0.712	0.0111	NaN	PPP1R10,PPP2R5C
nNOS Signaling in Skeletal Muscle Cells	0.711	0.0208	NaN	ITPR2
MYC Mediated Apoptosis Signaling	0.695	0.02	NaN	MCL1
Assembly of RNA Polymerase II Complex	0.695	0.02	NaN	TAF4B
Dermatan Sulfate Biosynthesis (Late Stages)	0.695	0.02	NaN	CHST15
Amyloid Processing	0.687	0.0196	NaN	CSNK1E
Macrophage Classical Activation Signaling Pathway	0.681	0.0106	NaN	IFNAR2,MT-CO1
Macrophage Alternative Activation Signaling Pathway	0.681	0.0106	NaN	IGHG1,IGKC
NOD1/2 Signaling Pathway	0.681	0.0106	NaN	ERN1,IFNAR2
Production of Nitric Oxide and Reactive Oxygen Species in Macrophages	0.674	0.0105	NaN	PPP1R10,PPP2R5C
Chondroitin Sulfate Biosynthesis (Late Stages)	0.673	0.0189	NaN	CHST15
Xenobiotic Metabolism CAR Signaling Pathway	0.664	0.0103	NaN	CHST15,PPP2R5C
Xenobiotic Metabolism PXR Signaling Pathway	0.661	0.0103	NaN	CHST15,PPP1R10
D-myo-inositol-5-phosphate Metabolism	0.657	0.0102	NaN	PPP1R10,PPP2R5C
EGF Signaling	0.651	0.0179	NaN	ITPR2
Natural Killer Cell Signaling	0.651	0.0101	NaN	HLA-B,HLA-C
Synaptic Long Term Depression	0.651	0.0101	NaN	ITPR2,PPP2R5C
Adrenomedullin signaling pathway	0.648	0.0101	NaN	ITPR2,TTN
PI3K/AKT Signaling	0.644	0.01	NaN	MCL1,PPP2R5C
Role of CHK Proteins in Cell Cycle Checkpoint Control	0.638	0.0172	NaN	PPP2R5C
MSP-RON Signaling Pathway	0.638	0.0172	NaN	ACTC1
Nicotine Degradation III	0.632	0.0169	NaN	LARGE1
3-phosphoinositide Biosynthesis	0.626	0.00971	NaN	PPP1R10,PPP2R5C
Clathrin-mediated Endocytosis Signaling	0.62	0.00962	NaN	ACTC1,USP9X
Chondroitin Sulfate Biosynthesis	0.619	0.0164	NaN	CHST15
Integrin Signaling	0.608	0.00943	NaN	ACTC1,TTN
Melatonin Degradation I	0.607	0.0159	NaN	LARGE1
Dermatan Sulfate Biosynthesis	0.607	0.0159	NaN	CHST15
ERK/MAPK Signaling	0.599	0.0093	NaN	PPP1R10,PPP2R5C
Activin Inhibin Signaling Pathway	0.594	0.00922	NaN	IGHG1,IGKC
Autophagy	0.594	0.00922	NaN	ERN1,PPP2R5C
Mitotic Roles of Polo-Like Kinase	0.584	0.0149	NaN	PPP2R5C
Nicotine Degradation II	0.584	0.0149	NaN	LARGE1
Multiple Sclerosis Signaling Pathway	0.58	0.00901	NaN	HLA-B,HLA-C
Superpathway of Melatonin Degradation	0.578	0.0147	NaN	LARGE1
Remodeling of Epithelial Adherens Junctions	0.578	0.0147	NaN	ACTC1
Agrin Interactions at Neuromuscular Junction	0.573	0.0145	NaN	ACTC1
Thrombin Signaling	0.571	0.00889	NaN	ITPR2,MYL3
GM-CSF Signaling	0.568	0.0143	NaN	RUNX1
HER-2 Signaling in Breast Cancer	0.566	0.00881	NaN	MT-CO1,MT-CO2
EIF2 Signaling	0.558	0.0087	NaN	ACTC1,EIF2AK4
Netrin Signaling	0.557	0.0139	NaN	ITPR2
Serotonin Degradation	0.557	0.0139	NaN	LARGE1
Dendritic Cell Maturation	0.554	0.00672	NaN	HLA-B,HLA-C,IGHG1,IGKC
Superpathway of Inositol Phosphate Compounds	0.548	0.00855	NaN	PPP1R10,PPP2R5C
IL-12 Signaling and Production in Macrophages	0.545	0.00851	NaN	IGHG1,IGKC
Sertoli Cell Germ Cell Junction Signaling Pathway (Enhanced)	0.543	0.00847	NaN	ACTC1,PPP2R5C
GPCR-Mediated Integration of Enteroendocrine Signaling Exemplified by an L Cell	0.542	0.0133	NaN	ITPR2
GDNF Family Ligand-Receptor Interactions	0.537	0.0132	NaN	ITPR2
AMPK Signaling	0.528	0.00826	NaN	CKM,PPP2R5C
Role of WNT/GSK-3Î² Signaling in the Pathogenesis of Influenza	0.528	0.0128	NaN	CSNK1E
Sertoli Cell-Sertoli Cell Junction Signaling	0.525	0.00823	NaN	ACTC1,CLINT1
Role of JAK family kinases in IL-6-type Cytokine Signaling	0.523	0.0127	NaN	MCL1
BEX2 Signaling Pathway	0.51	0.0122	NaN	PPP2R5C
Heparan Sulfate Biosynthesis (Late Stages)	0.505	0.012	NaN	CHST15
Cyclins and Cell Cycle Regulation	0.497	0.0118	NaN	PPP2R5C
BAG2 Signaling Pathway	0.497	0.0118	NaN	PRKN
Role of Hypercytokinemia/hyperchemokinemia in the Pathogenesis of Influenza	0.493	0.0116	NaN	IFNAR2
Immunogenic Cell Death Signaling Pathway	0.477	0.0111	NaN	IFNAR2
Heparan Sulfate Biosynthesis	0.477	0.0111	NaN	CHST15
Ceramide Signaling	0.473	0.011	NaN	PPP2R5C
Circadian Rhythm Signaling	0.469	0.00746	NaN	CSNK1E,ITPR2
FcÎ³ Receptor-mediated Phagocytosis in Macrophages and Monocytes	0.461	0.0106	NaN	ACTC1
Non-Small Cell Lung Cancer Signaling	0.461	0.0106	NaN	ITPR2
Systemic Lupus Erythematosus Signaling	0.46	0.00562	NaN	HLA-B,HLA-C,HNRNPA2B1,IGHG1,IGKC,PIM2
Death Receptor Signaling	0.454	0.0104	NaN	ACTC1
p53 Signaling	0.447	0.0102	NaN	TP53INP1
VEGF Signaling	0.443	0.0101	NaN	ACTC1
Apelin Cardiomyocyte Signaling Pathway	0.443	0.0101	NaN	MYL3
ATM Signaling	0.44	0.01	NaN	PPP2R5C
Neuropathic Pain Signaling in Dorsal Horn Neurons	0.436	0.0099	NaN	ITPR2
Apoptosis Signaling	0.426	0.00962	NaN	MCL1
B Cell Development	0.423	0.00613	NaN	HLA-B,IGHG1,IGKC
WNK Renal Signaling Pathway	0.42	0.00943	NaN	PRKN
Xenobiotic Metabolism Signaling	0.418	0.0068	NaN	CHST15,PPP2R5C
Paxillin Signaling	0.417	0.00935	NaN	ACTC1
Telomerase Signaling	0.414	0.00926	NaN	PPP2R5C
Î±-Adrenergic Signaling	0.411	0.00917	NaN	ITPR2
Senescence Pathway	0.409	0.00669	NaN	ITPR2,PPP2R5C
PAK Signaling	0.387	0.00855	NaN	MYL3
GPCR-Mediated Nutrient Sensing in Enteroendocrine Cells	0.384	0.00847	NaN	ITPR2
Cholecystokinin/Gastrin-mediated Signaling	0.381	0.0084	NaN	ITPR2
Neuroinflammation Signaling Pathway	0.379	0.00631	NaN	HLA-B,HLA-C
Nitric Oxide Signaling in the Cardiovascular System	0.379	0.00833	NaN	ITPR2
Renin-Angiotensin Signaling	0.376	0.00826	NaN	ITPR2
Th1 Pathway	0.373	0.0082	NaN	HLA-B
FcÎ³RIIB Signaling in B Lymphocytes	0.366	0.00563	NaN	IGHG1,IGKC,ITPR2
Pulmonary Fibrosis Idiopathic Signaling Pathway	0.365	0.00613	NaN	ACTC1,PRKN
Myelination Signaling Pathway	0.363	0.00612	NaN	LINGO1,RAPGEF2
GÎ±s Signaling	0.363	0.00794	NaN	RAPGEF2
TR/RXR Activation	0.358	0.00781	NaN	MYH7
G Beta Gamma Signaling	0.355	0.00775	NaN	ITPR2
IL-6 Signaling	0.355	0.00775	NaN	MCL1
fMLP Signaling in Neutrophils	0.35	0.00763	NaN	ITPR2
GABA Receptor Signaling	0.348	0.00758	NaN	ITPR2
GÎ±12/13 Signaling	0.345	0.00752	NaN	MYL3
CCR3 Signaling in Eosinophils	0.343	0.00746	NaN	ITPR2
S100 Family Signaling Pathway	0.34	0.00519	0	IGHG1,IGKC,ITPR2,TPM1
Role of PKR in Interferon Induction and Antiviral Response	0.338	0.00735	NaN	IFNAR2
Th2 Pathway	0.336	0.0073	NaN	HLA-B
White Adipose Tissue Browning Pathway	0.334	0.00725	NaN	ITPR2
GABAergic Receptor Signaling Pathway (Enhanced)	0.331	0.00719	NaN	ITPR2
Adipogenesis pathway	0.331	0.00719	NaN	FBXW7
Insulin Receptor Signaling	0.329	0.00714	NaN	PPP1R10
CDC42 Signaling	0.318	0.00521	NaN	HLA-B,HLA-C,MYL3
p70S6K Signaling	0.313	0.00516	NaN	IGHG1,IGKC,PPP2R5C
Glucocorticoid Receptor Signaling	0.312	0.00515	NaN	HLA-B,HLA-C,TAF4B
Endocannabinoid Neuronal Synapse Pathway	0.31	0.00671	NaN	ITPR2
Semaphorin Neuronal Repulsive Signaling Pathway	0.308	0.00667	NaN	MYL3
Corticotropin Releasing Hormone Signaling	0.304	0.00658	NaN	ITPR2
PI3K Signaling in B Lymphocytes	0.303	0.00508	NaN	IGHG1,IGKC,ITPR2
Pathogen Induced Cytokine Storm Signaling Pathway	0.302	0.00539	NaN	IFNAR2,PRDM1
Factors Promoting Cardiogenesis in Vertebrates	0.302	0.00654	NaN	MYH7
Type II Diabetes Mellitus Signaling	0.302	0.00654	NaN	ITPR2
Role of NFAT in Regulation of the Immune Response	0.301	0.00483	NaN	CSNK1E,HLA-B,IGHG1,IGKC,ITPR2
eNOS Signaling	0.296	0.00641	NaN	ITPR2
Epithelial Adherens Junction Signaling	0.292	0.00633	NaN	PPP2R5C
CTLA4 Signaling in Cytotoxic T Lymphocytes	0.287	0.00493	NaN	HLA-B,HLA-C,PPP2R5C
HOTAIR Regulatory Pathway	0.283	0.00613	NaN	ATXN1
GÎ±q Signaling	0.271	0.00588	NaN	ITPR2
Glioblastoma Multiforme Signaling	0.269	0.00585	NaN	ITPR2
Th1 and Th2 Activation Pathway	0.267	0.00581	NaN	HLA-B
Erythropoietin Signaling Pathway	0.261	0.00568	NaN	ITPR2
Systemic Lupus Erythematosus in T Cell Signaling Pathway	0.256	0.00467	NaN	HLA-B,HLA-C,PPP2R5C
Regulation of eIF4 and p70S6K Signaling	0.248	0.00543	NaN	PPP2R5C
Cytotoxic T Lymphocyte-mediated Apoptosis of Target Cells	0.243	0.00471	NaN	HLA-B,HLA-C
GNRH Signaling	0.238	0.00524	NaN	ITPR2
Leukocyte Extravasation Signaling	0.235	0.00518	NaN	ACTC1
Acetylcholine Receptor Signaling Pathway	0.234	0.00515	NaN	ITPR2
Endothelin-1 Signaling	0.234	0.00515	NaN	ITPR2
Oxytocin in Brain Signaling Pathway	0.227	0.00503	NaN	ITPR2
Adrenergic Receptor Signaling Pathway (Enhanced)	0.225	0.005	NaN	ITPR2
Gustation Pathway	0.223	0.00495	NaN	ITPR2
Coronavirus Pathogenesis Pathway	0.22	0.0049	NaN	IFNAR2
Role of Tissue Factor in Cancer	0.216	0.00483	NaN	PPP2R5C
mTOR Signaling	0.208	0.00467	NaN	PPP2R5C
Neurovascular Coupling Signaling Pathway	0	0.00431	NaN	ITPR2
Role of Osteoblasts in Rheumatoid Arthritis Signaling Pathway	0	0.0041	NaN	CSNK1E
Axonal Guidance Signaling	0	0.00392	NaN	LINGO1,MYL3
Chaperone Mediated Autophagy Signaling Pathway	0	0.00157	NaN	MCL1
Glutaminergic Receptor Signaling Pathway (Enhanced)	0	0.00308	NaN	ITPR2
Cachexia Signaling Pathway	0	0.00272	NaN	ERN1
Orexin Signaling Pathway	0	0.0042	NaN	ITPR2
NRF2-mediated Oxidative Stress Response	0	0.00422	NaN	ACTC1
LPS/IL-1 Mediated Inhibition of RXR Function	0	0.00389	NaN	CHST15
CCR5 Signaling in Macrophages	0	0.002	NaN	ITPR2
Calcium-induced T Lymphocyte Apoptosis	0	0.00435	NaN	HLA-B,ITPR2
T Helper Cell Differentiation	0	0.00212	NaN	HLA-B
CD28 Signaling in T Helper Cells	0	0.00387	NaN	HLA-B,ITPR2
IL-15 Signaling	0	0.00379	NaN	IGHG1,IGKC
Cardiac Hypertrophy Signaling	0	0.00383	NaN	MYL3
ICOS-ICOSL Signaling in T Helper Cells	0	0.00394	NaN	HLA-B,ITPR2
Molecular Mechanisms of Cancer	0	0.00222	NaN	NLK
CREB Signaling in Neurons	0	0.00165	NaN	ITPR2
Type I Diabetes Mellitus Signaling	0	0.00393	NaN	HLA-B,HLA-C
Graft-versus-Host Disease Signaling	0	0.00448	NaN	HLA-B,HLA-C
Chronic Myeloid Leukemia Signaling	0	0.0036	NaN	MCL1
Communication between Innate and Adaptive Immune Cells	0	0.00429	NaN	HLA-B,HLA-C,IGHG1,IGKC
Role of Osteoblasts, Osteoclasts and Chondrocytes in Rheumatoid Arthritis	0	0.00439	NaN	CSNK1E
Phospholipase C Signaling	0	0.00357	NaN	IGHG1,IGKC,ITPR2,MYL3
Altered T Cell and B Cell Signaling in Rheumatoid Arthritis	0	0.00319	NaN	HLA-B,IGHG1,IGKC
Role of NFAT in Cardiac Hypertrophy	0	0.00446	NaN	ITPR2
Breast Cancer Regulation by Stathmin1	0	0.00337	NaN	PPP1R10,PPP2R5C
NUR77 Signaling in T Lymphocytes	0	0.0039	NaN	HLA-B,HLA-C
PKCÎ¸ Signaling in T Lymphocytes	0	0.00358	NaN	HLA-B,ITPR2
OX40 Signaling Pathway	0	0.00418	NaN	HLA-B,HLA-C
Hematopoiesis from Pluripotent Stem Cells	0	0.00448	NaN	IGHG1,IGKC
Sperm Motility	0	0.00389	NaN	ITPR2
TEC Kinase Signaling	0	0.00173	NaN	ACTC1
Estrogen Receptor Signaling	0	0.00244	NaN	MYL3
B Cell Receptor Signaling	0	0.00315	NaN	IGHG1,IGKC
Serotonin Receptor Signaling	0	0.00426	NaN	CD38,TTN
T Cell Receptor Signaling	0	0.00325	NaN	HLA-B,HLA-C
G-Protein Coupled Receptor Signaling	0	0.00284	NaN	MYL3,TTN
Opioid Signaling Pathway	0	0.00357	NaN	ITPR2
Th17 Activation Pathway	0	0.00207	NaN	RUNX1
Cardiac Hypertrophy Signaling (Enhanced)	0	0.00185	NaN	ITPR2
Insulin Secretion Signaling Pathway	0	0.00364	NaN	ITPR2
