## Supplementary material for "Myocardial B cells have specific gene expression and predicted interactions in Dilated Cardiomyopathy and Arrhythmogenic Right Ventricular Cardiomyopathy": Table S9

### Sheet: DCM Naive IPA sup table
Ingenuity Canonical Pathways	-log(p-value)	Ratio	z-score	Molecules
Antigen Presentation Pathway	11.6	0.282	NaN	CD74,CIITA,HLA-A,HLA-B,HLA-C,HLA-DPA1,HLA-DPB1,HLA-DRA,HLA-DRB1,NLRC5,TAPBP
PD-1, PD-L1 cancer immunotherapy pathway	7.69	0.112	-1.265	AKT3,CBLB,HLA-A,HLA-B,HLA-C,HLA-DPA1,HLA-DPB1,HLA-DRA,HLA-DRB1,JAK1,PDCD4,SMAD3
Glucocorticoid Receptor Signaling	7.06	0.0447	NaN	ACTB,AKT3,BCL2,CREBZF,FKBP5,GRB2,HLA-A,HLA-B,HLA-C,HLA-DPA1,HLA-DPB1,HLA-DRA,HLA-DRB1,JAK1,MAP3K1,MT-ATP6,MT-CYB,MT-ND1,MT-ND2,MT-ND3,MT-ND4,MT-ND4L,MT-ND5,NCOR1,PPP3CA,SMAD3
Oxidative Phosphorylation	6.51	0.0982	3.317	MT-ATP6,MT-CO1,MT-CO2,MT-CO3,MT-CYB,MT-ND1,MT-ND2,MT-ND3,MT-ND4,MT-ND4L,MT-ND5
FcÎ³ Receptor-mediated Phagocytosis in Macrophages and Monocytes	6.29	0.106	2.53	ACTA1,ACTB,ACTC1,AKT3,ARPC2,EZR,INPP5D,LYN,PRKCB,RAB11A
Caveolar-mediated Endocytosis Signaling	6.17	0.12	NaN	ACTA1,ACTB,ACTC1,HLA-A,HLA-B,HLA-C,ITGA4,ITGB1,PTPN1
Actin Cytoskeleton Signaling	5.96	0.0615	2.309	ACTA1,ACTB,ACTC1,ARHGAP24,ARPC2,CYFIP2,DIAPH2,EZR,GRB2,GSN,ITGA4,ITGB1,MYH7,SSH2,TTN
IL-10 Signaling	5.95	0.0779	-1.155	AKT3,BCL2,HLA-A,HLA-B,HLA-C,HLA-DPA1,HLA-DPB1,HLA-DRA,HLA-DRB1,INPP5D,JAK1,MAP4K4
Crosstalk between Dendritic Cells and Natural Killer Cells	5.45	0.0989	NaN	ACTA1,ACTB,ACTC1,HLA-A,HLA-B,HLA-C,HLA-DRA,HLA-DRB1,LTB
ABRA Signaling Pathway	5.41	0.0978	1.667	ACTA1,ACTB,ACTC1,GSN,ITGB1,MEF2A,MEF2C,PPP3CA,TPM1
Death Receptor Signaling	5.26	0.0938	2.121	ACTA1,ACTB,ACTC1,BCL2,MAP4K4,PARP14,PARP15,PARP8,TANK
Dilated Cardiomyopathy Signaling Pathway	5.25	0.0733	-1.89	ACTA1,ACTB,ACTC1,AKT3,BCL2,DES,ITPR1,ITPR2,MYH7,TPM1,TTN
Integrin Signaling	5.23	0.0613	3.464	ACTA1,ACTB,ACTC1,AKT3,ARPC2,BRAF,GRB2,GSN,ITGA4,ITGB1,PLCG2,RAPGEF1,TTN
Multiple Sclerosis Signaling Pathway	5.02	0.0586	3.606	BRAF,HLA-A,HLA-B,HLA-C,HLA-DPA1,HLA-DPB1,HLA-DRA,HLA-DRB1,LTB,PARP14,PARP15,PARP8,RNF213
IL-3 Signaling	4.98	0.101	2.121	AKT3,GRB2,INPP5D,JAK1,PPP3CA,PRKCB,RAPGEF1,STAT6
Estrogen Receptor Signaling	4.97	0.044	2.714	AKT3,BCL2,DDX5,GNB5,GRB2,JAK1,MED13L,MT-ATP6,MT-CYB,MT-ND1,MT-ND2,MT-ND3,MT-ND4,MT-ND4L,MT-ND5,NCOR1,PLCG2,PRKCB
Protein Kinase A Signaling	4.94	0.0438	2.673	AKAP13,BRAF,GNB5,ITPR1,ITPR2,MAP3K1,PDE4D,PDE7A,PHKB,PLCG2,PPP3CA,PRKCB,PTPN1,PTPRC,SMAD3,TCF4,TTN,YWHAZ
HER-2 Signaling in Breast Cancer	4.91	0.0573	1.387	AKT3,BLK,BRAF,ELF2,GRB2,ITGB1,LYN,MT-CO1,MT-CO2,MT-CO3,PRKCB,RB1,SMAD3
Mitochondrial Dysfunction	4.75	0.0464	-3.5	BCL2,ITPR1,ITPR2,MT-ATP6,MT-CO1,MT-CO2,MT-CO3,MT-CYB,MT-ND1,MT-ND2,MT-ND3,MT-ND4,MT-ND4L,MT-ND5,PPP3CA,UCP2
Neutrophil Extracellular Trap Signaling Pathway	4.54	0.0426	4.123	AKT3,BLK,ITGB1,ITPR1,ITPR2,LYN,MT-ATP6,MT-CYB,MT-ND1,MT-ND2,MT-ND3,MT-ND4,MT-ND4L,MT-ND5,PLCG2,PPP3CA,PRKCB
Virus Entry via Endocytic Pathways	4.53	0.0763	NaN	ACTA1,ACTB,ACTC1,HLA-A,HLA-B,HLA-C,ITGB1,PLCG2,PRKCB
VEGF Signaling	4.27	0.0808	2.121	ACTA1,ACTB,ACTC1,AKT3,BCL2,GRB2,PLCG2,PRKCB
HGF Signaling	4.15	0.0682	2.828	AKT3,ELF2,GRB2,ITGA4,ITGB1,MAP3K1,PLCG2,PRKCB,RAPGEF1
Gap Junction Signaling	4.13	0.0556	NaN	ACTA1,ACTB,ACTC1,AKT3,CSNK1E,GRB2,ITPR1,ITPR2,PLCG2,PPP3CA,PRKCB
Th2 Pathway	4.02	0.0657	3	GRB2,HLA-A,HLA-B,HLA-DPA1,HLA-DPB1,HLA-DRA,HLA-DRB1,JAK1,STAT6
EGF Signaling	4.01	0.107	2.449	AKT3,GRB2,ITPR1,ITPR2,JAK1,MAP3K1
Ribonucleotide Reductase Signaling Pathway	4.01	0.0588	1.897	ACTB,AKT3,ATM,BCL2,BRAF,PARP14,PARP15,PARP8,RB1,SETD2
Clathrin-mediated Endocytosis Signaling	3.94	0.0529	NaN	ACTA1,ACTB,ACTC1,ARPC2,EPS15,GRB2,ITGB1,PICALM,PPP3CA,RAB11A,SH3KBP1
Regulation of Actin-based Motility by Rho	3.81	0.0696	2.646	ACTA1,ACTB,ACTC1,ARPC2,GSN,ITGA4,ITGB1,PIP4K2A
Calcium Signaling	3.72	0.05	2.646	ACTA1,ACTC1,ATP2A3,ATP2B1,ITPR1,ITPR2,MEF2A,MEF2C,MYH7,PPP3CA,TPM1
Mechanisms of Viral Exit from Host Cells	3.69	0.122	NaN	ACTA1,ACTB,ACTC1,PDCD6IP,PRKCB
Role of NFAT in Cardiac Hypertrophy	3.65	0.0491	3.162	AKT3,GNB5,GRB2,ITPR1,ITPR2,MAP3K1,MEF2A,MEF2C,PLCG2,PPP3CA,PRKCB
Th1 Pathway	3.63	0.0656	2.828	GRB2,HLA-A,HLA-B,HLA-DPA1,HLA-DPB1,HLA-DRA,HLA-DRB1,JAK1
Macrophage Classical Activation Signaling Pathway	3.63	0.0529	1.265	CIITA,HLA-DPA1,HLA-DPB1,HLA-DRA,HLA-DRB1,JAK1,LTB,MT-CO1,PARP14,STAT6
Neuroinflammation Signaling Pathway	3.45	0.041	2.714	AKT3,BCL2,GLS,HLA-A,HLA-B,HLA-C,HLA-DPA1,HLA-DPB1,HLA-DRA,HLA-DRB1,JAK1,PLCG2,PPP3CA
Cardiac Hypertrophy Signaling (Enhanced)	3.42	0.0332	4	AKAP13,AKT3,ATP2A3,DIAPH2,GNB5,ITGA4,ITGB1,ITPR1,ITPR2,LTB,MAP3K1,MEF2A,MEF2C,PDE4D,PDE7A,PLCG2,PPP3CA,PRKCB
Granzyme A Signaling	3.31	0.08	-2.449	MT-ND1,MT-ND2,MT-ND3,MT-ND4,MT-ND4L,MT-ND5
Th1 and Th2 Activation Pathway	3.29	0.0523	NaN	GRB2,HLA-A,HLA-B,HLA-DPA1,HLA-DPB1,HLA-DRA,HLA-DRB1,JAK1,STAT6
TREM1 Signaling	3.24	0.0779	2.449	AKT3,CIITA,GRB2,ITGB1,NLRC5,PLCG2
Sirtuin Signaling Pathway	3.23	0.0411	-1.897	ATG7,GLS,MT-ATP6,MT-CYB,MT-ND1,MT-ND2,MT-ND3,MT-ND4,MT-ND4L,MT-ND5,UCP2,XRCC5
MSP-RON Signaling in Cancer Cells Pathway	3.23	0.0571	2.828	AKT3,BRAF,ELF2,GRB2,ITGB1,TCF4,VIM,YWHAZ
IL-7 Signaling Pathway	3.21	0.0769	2.449	AKT3,BCL2,EBF1,GRB2,JAK1,LYN
RHOGDI Signaling	3.11	0.0455	-2.828	ACTA1,ACTB,ACTC1,ARPC2,EZR,GNB5,ITGA4,ITGB1,MYH7,PIP4K2A
Cellular Effects of Sildenafil (Viagra)	3.03	0.0533	NaN	ACTA1,ACTB,ACTC1,ITPR1,ITPR2,MYH7,PDE4D,PLCG2
Signaling by Rho Family GTPases	3.02	0.0412	3.162	ACTA1,ACTB,ACTC1,ARPC2,DES,EZR,GNB5,ITGA4,ITGB1,PIP4K2A,VIM
PDGF Signaling	2.96	0.069	2.449	GRB2,INPP5D,JAK1,MAP3K1,PLCG2,PRKCB
Molecular Mechanisms of Cancer	2.95	0.0333	NaN	AKT3,ATM,BCL2,BRAF,CDK14,GNB5,GRB2,ITGA4,ITGB1,JAK1,PRKCB,RAPGEF1,RB1,SMAD3,TCF4
Synaptogenesis Signaling Pathway	2.95	0.0381	3.464	AKT3,ARPC2,BRAF,CLASP2,GRB2,ITPR1,ITSN2,LYN,PLCG2,RAPGEF1,RASGRP2,VTI1A
Regulation of the Epithelial Mesenchymal Transition by Growth Factors Pathway	2.95	0.0469	3	AKT3,BRAF,GRB2,JAK1,LTB,MAP3K1,SMAD3,VIM,ZEB2
Regulation of Cellular Mechanics by Calpain Protease	2.89	0.0667	1.342	CAST,EZR,GRB2,ITGA4,ITGB1,RB1
Chronic Myeloid Leukemia Signaling	2.88	0.0396	2.111	AKT3,BCL2,BLK,GRB2,ITGB1,PCBP2,PLCG2,PPP3CA,RB1,SMAD3,TCF4
RHOA Signaling	2.86	0.0565	1.89	ACTA1,ACTB,ACTC1,ARPC2,EZR,PIP4K2A,TTN
Opioid Signaling Pathway	2.85	0.0393	3	AKT3,BLK,BRAF,GNB5,GRK3,ITPR1,ITPR2,LYN,PPP3CA,PRKCB,TCF4
Pulmonary Fibrosis Idiopathic Signaling Pathway	2.82	0.0368	3	ACTA1,ACTB,ACTC1,AKT3,BCL2,BRAF,GRB2,ITGB1,SMAD3,STAT6,TCF4,VIM
Myelination Signaling Pathway	2.81	0.0367	2.309	AKT3,BLK,BRAF,CHD7,GRB2,ITGB1,LYN,PLCG2,PPP3CA,SMAD3,TCF4,ZEB2
14-3-3-mediated Signaling	2.8	0.0551	2.449	AKT3,GRB2,PDCD6IP,PLCG2,PRKCB,VIM,YWHAZ
GP6 Signaling Pathway	2.8	0.0551	2.646	AKT3,GRB2,ITPR1,LYN,PLCG2,PRKCB,RASGRP2
Ephrin Receptor Signaling	2.79	0.0446	2.828	ABI1,AKT3,ARPC2,GNB5,GRB2,ITGA4,ITGB1,MAP4K4,RAPGEF1
Non-Small Cell Lung Cancer Signaling	2.79	0.0638	1.342	AKT3,GRB2,ITPR1,ITPR2,RB1,STK4
G Beta Gamma Signaling	2.76	0.0543	2	AKT3,GNB5,GRB2,ITPR1,ITPR2,PLCG2,PRKCB
Agrin Interactions at Neuromuscular Junction	2.64	0.0725	2.236	ACTA1,ACTB,ACTC1,ITGA4,ITGB1
GM-CSF Signaling	2.62	0.0714	2	AKT3,GRB2,LYN,PPP3CA,PRKCB
ERK/MAPK Signaling	2.61	0.0419	2.828	BRAF,ELF2,GRB2,ITGA4,ITGB1,PLCG2,PRKCB,RAPGEF1,YWHAZ
Sperm Motility	2.61	0.0389	2.236	BLK,CLK1,GNB5,ITPR1,ITPR2,JAK1,LYN,PDE4D,PLCG2,PRKCB
Tight Junction Signaling	2.53	0.0444	NaN	ACTA1,ACTB,ACTC1,AKT3,CASK,CPSF6,MYH7,VTI1A
Paxillin Signaling	2.51	0.0561	2.449	ACTA1,ACTB,ACTC1,GRB2,ITGA4,ITGB1
DNA damage-induced 14-3-3Ïƒ Signaling	2.49	0.087	0	AKT3,ATM,BCL2,COP1
Circadian Rhythm Signaling	2.48	0.0373	NaN	BLK,BRAF,CIRBP,CSNK1E,GNB5,ITPR1,ITPR2,LYN,PLCG2,PRKCB
Î±-Adrenergic Signaling	2.47	0.055	2.236	GNB5,ITPR1,ITPR2,PHKB,PLCG2,PRKCB
Macropinocytosis Signaling	2.46	0.0658	NaN	ABI1,ITGB1,PLCG2,PRKCB,USP6NL
Macrophage Alternative Activation Signaling Pathway	2.4	0.0423	2.121	CIITA,GRB2,HLA-DPA1,HLA-DPB1,HLA-DRA,HLA-DRB1,JAK1,STAT6
Corticotropin Releasing Hormone Signaling	2.36	0.0461	2.236	BRAF,ITPR1,ITPR2,MEF2A,MEF2C,PLCG2,PRKCB
Cell Cycle: G2/M DNA Damage Checkpoint Regulation	2.36	0.08	0	ATM,MDM4,TRIP12,YWHAZ
Leukocyte Extravasation Signaling	2.35	0.0415	2.828	ACTA1,ACTB,ACTC1,EZR,ITGA4,ITGB1,PLCG2,PRKCB
Hepatic Fibrosis Signaling Pathway	2.33	0.0307	2.887	AKT3,BCL2,BRAF,CSNK1E,ITGA4,ITGB1,JAK1,PDCD4,PLCG2,PRKCB,SMAD3,TCF4,TTN
Oxytocin Signaling Pathway	2.32	0.0355	2.53	AKT3,ATP2B1,GNB5,GRB2,ITPR1,ITPR2,MEF2C,MYH7,PPP3CA,PRKCB
JAK/STAT Signaling	2.32	0.061	1.342	AKT3,GRB2,JAK1,PTPN1,STAT6
Neuregulin Signaling	2.32	0.0513	2	AKT3,GRB2,ITGA4,ITGB1,PLCG2,PRKCB
Fc Epsilon RI Signaling	2.3	0.0508	1.633	AKT3,GRB2,INPP5D,LYN,PLCG2,PRKCB
Natural Killer Cell Signaling	2.28	0.0404	0.707	AKT3,GRB2,HLA-A,HLA-B,HLA-C,ITGB1,MAP3K1,PLCG2
Cholecystokinin/Gastrin-mediated Signaling	2.28	0.0504	2.449	GRB2,ITPR1,ITPR2,MEF2A,MEF2C,PRKCB
MSP-RON Signaling in Macrophages Pathway	2.28	0.0504	-1.633	CIITA,GRB2,HLA-DPA1,HLA-DPB1,HLA-DRA,HLA-DRB1
Oxytocin in Brain Signaling Pathway	2.27	0.0402	2.121	AKT3,GNB5,ITPR1,ITPR2,MEF2A,MEF2C,PRKCB,PTPN1
Adrenomedullin signaling pathway	2.27	0.0402	1.89	AKT3,BCL2,BRAF,GRB2,ITPR1,ITPR2,PLCG2,TTN
PI3K/AKT Signaling	2.26	0.04	2.121	AKT3,BCL2,GRB2,INPP5D,ITGA4,ITGB1,JAK1,YWHAZ
ID1 Signaling Pathway	2.25	0.0398	2.828	ABI1,AKT3,BCL2,BLK,BRAF,LYN,SMAD3,VIM
Renin-Angiotensin Signaling	2.25	0.0496	2.449	GRB2,ITPR1,ITPR2,MAP3K1,PLCG2,PRKCB
Inhibition of ARE-Mediated mRNA Degradation Pathway	2.2	0.0429	-0.378	AKT3,CNOT4,DDX6,LTB,YWHAZ,ZFP36L1,ZFP36L2
CSDE1 Signaling Pathway	2.18	0.0714	2	AKT3,DDX6,HNRNPC,VIM
Pancreatic Adenocarcinoma Signaling	2.16	0.0476	2.236	AKT3,BCL2,GRB2,JAK1,RB1,SMAD3
Senescence Pathway	2.15	0.0334	2.53	AKT3,ATM,BRAF,ELF2,ITPR2,ITSN2,PPP3CA,RB1,SMAD3,ZFP36L1
Agranulocyte Adhesion and Diapedesis	2.13	0.0381	NaN	ACTA1,ACTB,ACTC1,EZR,ITGA4,ITGB1,MYH7,SELL
Calcium Transport I	2.13	0.2	NaN	ATP2A3,ATP2B1
RANK Signaling in Osteoclasts	2.13	0.0549	2.236	AKT3,GSN,MAP3K1,PPP3CA,TRAF5
CXCR4 Signaling	2.13	0.0417	2.236	AKT3,ELMO1,GNB5,ITPR1,ITPR2,LYN,PRKCB
GÎ±q Signaling	2.1	0.0412	2.449	AKT3,GNB5,ITPR1,ITPR2,PLCG2,PPP3CA,PRKCB
fMLP Signaling in Neutrophils	2.08	0.0458	2.236	ARPC2,GNB5,ITPR1,ITPR2,PPP3CA,PRKCB
Role of Osteoclasts in Rheumatoid Arthritis Signaling Pathway	2.06	0.0325	2.333	ADAM28,AKT3,BCL2,BRAF,GRB2,GSN,PLCG2,PPP3CA,PTPN1,TRAF5
CD28 Signaling in T Helper Cells	2	0.0271	2.828	AKT3,ARPC2,GRB2,HLA-A,HLA-B,HLA-DPA1,HLA-DPB1,HLA-DRA,HLA-DRB1,ITPR1,ITPR2,MAP3K1,PPP3CA,PTPRC
p53 Signaling	2	0.051	-0.447	AKT3,ATM,BCL2,MDM4,RB1
UVA-Induced MAPK Signaling	2	0.051	NaN	ATM,PARP14,PARP15,PARP8,PLCG2
RAC Signaling	1.99	0.0438	2.449	ARPC2,CYFIP2,ITGA4,ITGB1,MAP3K1,PIP4K2A
Apelin Cardiomyocyte Signaling Pathway	1.98	0.0505	2.236	AKT3,ATP2A3,ITPR1,PLCG2,PRKCB
Reelin Signaling in Neurons	1.98	0.0435	2.449	AKT3,ARPC2,BLK,ITGB1,LYN,RAPGEF1
Insulin Receptor Signaling	1.95	0.0429	0.816	AKT3,GRB2,INPP5D,JAK1,PTPN1,RAPGEF1
Apelin Endothelial Signaling Pathway	1.93	0.0426	2.236	AKT3,GNB5,MEF2A,MEF2C,PRKCB,SMAD3
Cleavage and Polyadenylation of Pre-mRNA	1.9	0.154	NaN	CPSF6,WDR33
Dopamine-DARPP32 Feedback in cAMP Signaling	1.9	0.0376	2.449	ATP2A3,CSNK1E,ITPR1,ITPR2,PLCG2,PPP3CA,PRKCB
Remodeling of Epithelial Adherens Junctions	1.89	0.0588	NaN	ACTA1,ACTB,ACTC1,ARPC2
MicroRNA Biogenesis Signaling Pathway	1.89	0.0374	2.646	AKT3,ATM,DDX17,DDX5,HNRNPA2B1,SMAD3,TUT4
Sertoli Cell Germ Cell Junction Signaling Pathway (Enhanced)	1.85	0.0339	0.707	ACTA1,ACTB,ACTC1,AKT3,ARPC2,ITGB1,MAP3K1,SMAD3
DNA Double-Strand Break Repair by Non-Homologous End Joining	1.84	0.143	NaN	ATM,XRCC5
PPARÎ±/RXRÎ± Activation	1.81	0.0361	-0.816	GRB2,MAP4K4,MEF2C,NCOR1,PLCG2,PRKCB,SMAD3
PTEN Signaling	1.8	0.0397	-1.633	AKT3,BCL2,GRB2,INPP5D,ITGA4,ITGB1
Regulation of the Epithelial-Mesenchymal Transition Pathway	1.8	0.0359	NaN	AKT3,BRAF,GRB2,JAK1,SMAD3,TCF4,ZEB2
D-myo-inositol-5-phosphate Metabolism	1.79	0.0357	2.236	INPP5D,PIP4K2A,PLCG2,PPP3CA,PTPN1,PTPRC,SSH2
Telomere Extension by Telomerase	1.78	0.133	NaN	HNRNPA2B1,XRCC5
ILK Signaling	1.73	0.0348	2.449	ACTA1,ACTB,ACTC1,AKT3,ITGB1,MYH7,VIM
GDNF Family Ligand-Receptor Interactions	1.73	0.0526	NaN	GRB2,ITPR1,ITPR2,PLCG2
Chondroitin Sulfate Degradation (Metazoa)	1.73	0.125	NaN	CEMIP2,OGA
T Cell Receptor Signaling	1.73	0.0244	3.742	AKT3,GRB2,HLA-A,HLA-B,HLA-C,HLA-DPA1,HLA-DPB1,HLA-DRA,HLA-DRB1,ITGB1,MAP3K1,PLCG2,PPP3CA,PTPRC,TCF4
ICOS-ICOSL Signaling in T Helper Cells	1.72	0.0256	2.121	AKT3,GRB2,HLA-A,HLA-B,HLA-DPA1,HLA-DPB1,HLA-DRA,HLA-DRB1,INPP5D,ITPR1,ITPR2,PPP3CA,PTPRC
Epithelial Adherens Junction Signaling	1.71	0.038	0.816	AKT3,ARPC2,RAPGEF1,STK4,TCF4,YWHAZ
IL-13 Signaling Pathway	1.71	0.0431	2.236	AKT3,BLK,JAK1,LYN,STAT6
NF-ÎºB Activation by Viruses	1.69	0.0513	2	AKT3,ITGB1,MAP3K1,PRKCB
Dermatan Sulfate Degradation (Metazoa)	1.68	0.118	NaN	CEMIP2,OGA
Role of Tissue Factor in Cancer	1.67	0.0338	2.646	AKT3,BCL2,BLK,BRAF,ITGB1,LYN,RB1
HOTAIR Regulatory Pathway	1.65	0.0368	1.633	AKT3,ATG7,ATXN1,KMT2C,TCF4,VIM
Nitric Oxide Signaling in the Cardiovascular System	1.65	0.0417	1.342	AKT3,ATP2A3,ITPR1,ITPR2,PRKCB
Phagosome Maturation	1.64	0.0366	NaN	HLA-A,HLA-B,HLA-C,HLA-DRA,HLA-DRB1,VTI1A
FLT3 Signaling in Hematopoietic Progenitor Cells	1.62	0.0488	1	AKT3,GRB2,INPP5D,STAT6
VEGF Family Ligand-Receptor Interactions	1.59	0.0476	2	AKT3,GRB2,PLCG2,PRKCB
Glioma Signaling	1.58	0.04	2	AKT3,GRB2,PLCG2,PRKCB,RB1
Glutamine Degradation I	1.58	0.5	NaN	GLS
Germ Cell-Sertoli Cell Junction Signaling	1.57	0.0353	NaN	ACTA1,ACTB,ACTC1,GSN,ITGB1,MAP3K1
Glioblastoma Multiforme Signaling	1.56	0.0351	1.633	AKT3,GRB2,ITPR1,ITPR2,PLCG2,RB1
HIPPO signaling	1.55	0.0465	NaN	CSNK1E,SMAD3,STK4,YWHAZ
FGF Signaling	1.55	0.0465	2	AKT3,GRB2,ITPR1,MAP3K1
Melanoma Signaling	1.54	0.06	NaN	AKT3,BRAF,RB1
Colorectal Cancer Metastasis Signaling	1.53	0.0295	2.236	AKT3,BRAF,GNB5,GRB2,GRK3,JAK1,SMAD3,TCF4
Protein Ubiquitination Pathway	1.52	0.0293	NaN	HLA-A,HLA-B,HLA-C,UBE2D3,UBE2E2,UBR1,USP24,USP48
Glutaminergic Receptor Signaling Pathway (Enhanced)	1.51	0.0277	3	AKT3,DGKD,GLS,ITPR1,ITPR2,PLCG2,PPP3CA,PRKCB,VTI1A
Erythropoietin Signaling Pathway	1.51	0.0341	1.633	AKT3,GRB2,ITPR1,ITPR2,LTB,PRKCB
Thrombin Signaling	1.5	0.0311	2.449	AKT3,GNB5,GRB2,ITPR1,ITPR2,PLCG2,PRKCB
Insulin Secretion Signaling Pathway	1.5	0.0291	2.828	ITPR1,ITPR2,JAK1,LYN,PLCG2,PRKCB,STAT6,VTI1A
Synaptic Long Term Potentiation	1.5	0.0379	2.236	ITPR1,ITPR2,PLCG2,PPP3CA,PRKCB
Tumor Microenvironment Pathway	1.48	0.0335	0	AKT3,BCL2,BRAF,HLA-A,HLA-B,HLA-C
Acute Myeloid Leukemia Signaling	1.48	0.044	2	AKT3,BRAF,GRB2,TCF4
Role of Osteoblasts, Osteoclasts and Chondrocytes in Rheumatoid Arthritis	1.47	0.0307	NaN	AKT3,BCL2,CSNK1E,GSN,PPP3CA,TCF4,TRAF5
Cardiac Î²-adrenergic Signaling	1.47	0.0333	NaN	AKAP13,ATP2A3,GNB5,GRK3,PDE4D,PDE7A
CTLA4 Signaling in Cytotoxic T Lymphocytes	1.47	0.023	-2.496	AKT3,BLK,CBLB,GRB2,HLA-A,HLA-B,HLA-C,HLA-DPA1,HLA-DPB1,HLA-DRA,HLA-DRB1,ITGB1,LYN,PLCG2
EIF2 Signaling	1.46	0.0304	NaN	ACTA1,ACTB,ACTC1,AKT3,BCL2,GRB2,RPS24
Actin Nucleation by ARP-WASP Complex	1.45	0.043	NaN	ARPC2,GRB2,ITGA4,ITGB1
Lymphotoxin Î² Receptor Signaling	1.43	0.0545	NaN	AKT3,LTB,TRAF5
Huntington's Disease Signaling	1.43	0.0282	2	AKT3,GLS,GNB5,GRB2,ITPR1,NCOR1,PRKCB,VTI1A
CLEAR Signaling Pathway	1.42	0.0281	1.414	AKT3,ITPR1,ITPR2,PPP3CA,PRKCB,STK4,UVRAG,YWHAZ
Superpathway of Inositol Phosphate Compounds	1.42	0.0299	2.449	INPP5D,PIP4K2A,PLCG2,PPP3CA,PTPN1,PTPRC,SSH2
Adipogenesis pathway	1.41	0.036	0.447	ATG7,DGKD,EBF1,RB1,SMAD3
NADH Repair	1.4	0.333	NaN	GAPDH
Serine Biosynthesis	1.4	0.333	NaN	UBAC2
Small Cell Lung Cancer Signaling	1.4	0.0417	1	AKT3,BCL2,RB1,TRAF5
IL-22 Signaling	1.4	0.0833	NaN	AKT3,JAK1
Orexin Signaling Pathway	1.39	0.0294	2.646	AKT3,GNB5,ITPR1,ITPR2,PIP4K2A,PLCG2,PRKCB
MSP-RON Signaling Pathway	1.38	0.0517	NaN	ACTA1,ACTB,ACTC1
GNRH Signaling	1.37	0.0314	2.236	GNB5,GRB2,ITPR1,ITPR2,MAP3K1,PRKCB
Polyamine Regulation in Colon Cancer	1.36	0.0508	NaN	AKT3,BRAF,TCF4
Sertoli Cell-Sertoli Cell Junction Signaling	1.35	0.0288	2.646	ACTA1,ACTB,ACTC1,AKT3,GRB2,ITGB1,MAP3K1
Calcium-induced T Lymphocyte Apoptosis	1.35	0.0239	3	ATP2A3,HLA-A,HLA-B,HLA-DPA1,HLA-DPB1,HLA-DRA,HLA-DRB1,ITPR1,ITPR2,PPP3CA,PRKCB
Role of Osteoblasts in Rheumatoid Arthritis Signaling Pathway	1.34	0.0287	0.378	AKT3,BCL2,CSNK1E,JAK1,LTB,STAT6,TCF4
Primary Immunodeficiency Signaling	1.34	0.05	NaN	CD79A,CIITA,PTPRC
Retinoic acid Mediated Apoptosis Signaling	1.34	0.05	NaN	PARP14,PARP15,PARP8
Acetylcholine Receptor Signaling Pathway	1.34	0.0309	2.449	AKT3,BCL2,ITPR1,ITPR2,PLCG2,PRKCB
Endothelin-1 Signaling	1.34	0.0309	2.449	BRAF,GRB2,ITPR1,ITPR2,PLCG2,PRKCB
Neuropathic Pain Signaling in Dorsal Horn Neurons	1.34	0.0396	2	ITPR1,ITPR2,PLCG2,PRKCB
Phagosome Formation	1.33	0.0216	3.873	AKT3,ARPC2,ELMO1,GRB2,ITGA4,ITGB1,ITPR1,ITPR2,LYN,MYH7,PIP4K2A,PLCG2,PRKCB,RAPGEF1,TTN
D-myo-inositol (1,4,5)-Trisphosphate Biosynthesis	1.33	0.0769	NaN	PIP4K2A,PLCG2
TEC Kinase Signaling	1.33	0.0225	3.464	ACTA1,ACTB,ACTC1,BLK,GNB5,GTF2I,ITGA4,ITGB1,JAK1,LYN,PLCG2,PRKCB,STAT6
Endocannabinoid Neuronal Synapse Pathway	1.31	0.0336	NaN	GNB5,ITPR1,ITPR2,PLCG2,PPP3CA
Role of JAK2 in Hormone-like Cytokine Signaling	1.3	0.0484	NaN	BCL2,JAK1,PTPN1
IL-2 Signaling	1.3	0.0484	NaN	AKT3,GRB2,JAK1
Cardiomyocyte Differentiation via BMP Receptors	1.3	0.0741	NaN	MEF2C,MYH7
Mouse Embryonic Stem Cell Pluripotency	1.3	0.0385	2	AKT3,GRB2,JAK1,TCF4
G-Protein Coupled Receptor Signaling	1.3	0.0213	2.84	AKT3,BRAF,GNB5,GRB2,GRK3,MAP3K1,MEF2A,MEF2C,PDE4D,PDE7A,PLCG2,PPP3CA,PRKCB,RAPGEF1,TTN
Serotonin Receptor Signaling	1.3	0.0235	3.317	AKT3,BCL2,BLK,BRAF,GNB5,ITGB1,LYN,PLCG2,PRKCB,RB1,TTN
Semaphorin Neuronal Repulsive Signaling Pathway	1.3	0.0333	-0.447	AKT3,ITGA4,ITGB1,PDE4D,PLCG2
Pulmonary Healing Signaling Pathway	1.29	0.0302	2.449	BLK,BRAF,GRB2,LYN,PRKCB,TCF4
Thrombopoietin Signaling	1.29	0.0476	NaN	GRB2,PLCG2,PRKCB
IGF-1 Signaling	1.28	0.0381	NaN	AKT3,GRB2,JAK1,YWHAZ
Oxidized GTP and dGTP Detoxification	1.28	0.25	NaN	DDX6
Human Embryonic Stem Cell Pluripotency	1.28	0.0299	2.449	AKT3,BRAF,GRB2,JAK1,PRKCB,SMAD3
WNK Renal Signaling Pathway	1.27	0.0377	NaN	AKT3,PRKCB,SLC12A6,UBR1
Factors Promoting Cardiogenesis in Vertebrates	1.27	0.0327	2.236	MEF2C,MYH7,PLCG2,PRKCB,TCF4
Type II Diabetes Mellitus Signaling	1.27	0.0327	NaN	AKT3,ITPR1,ITPR2,MAP3K1,PRKCB
Coronavirus Pathogenesis Pathway	1.25	0.0294	-1.633	BCL2,JAK1,RB1,RPS24,SMAD3,ZC3HAV1
Telomerase Signaling	1.25	0.037	NaN	AKT3,ELF2,GRB2,RB1
Relaxin Signaling	1.25	0.0323	NaN	AKT3,BRAF,GNB5,PDE4D,PDE7A
eNOS Signaling	1.24	0.0321	NaN	AKT3,ITPR1,ITPR2,PLCG2,PRKCB
3-phosphoinositide Biosynthesis	1.24	0.0291	2	INPP5D,PIP4K2A,PPP3CA,PTPN1,PTPRC,SSH2
HIF1Î± Signaling	1.22	0.0288	2.449	AKT3,BRAF,PLCG2,PPP3CA,PRKCB,VIM
Ovarian Cancer Signaling	1.22	0.0316	NaN	AKT3,BCL2,BRAF,RB1,TCF4
Cardiac Hypertrophy Signaling	1.21	0.0268	2.449	GNB5,GRB2,MAP3K1,MEF2A,MEF2C,PLCG2,PPP3CA
Pathogen Induced Cytokine Storm Signaling Pathway	1.21	0.0243	3	AIM2,CIITA,HLA-DPA1,HLA-DPB1,HLA-DRA,HLA-DRB1,JAK1,LTB,NLRC5
ERBB4 Signaling	1.21	0.0441	NaN	GRB2,PLCG2,PRKCB
Cell Cycle: G1/S Checkpoint Regulation	1.21	0.0441	NaN	ATM,RB1,SMAD3
IL-8 Signaling	1.2	0.0286	2.236	AKT3,BCL2,BRAF,GNB5,MAP4K4,PRKCB
Role of JAK1 and JAK3 in Î³c Cytokine Signaling	1.19	0.0435	NaN	GRB2,JAK1,STAT6
Creatine-phosphate Biosynthesis	1.19	0.2	NaN	MAP4K4
Superpathway of Serine and Glycine Biosynthesis I	1.19	0.2	NaN	UBAC2
Prostate Cancer Signaling	1.18	0.0351	NaN	AKT3,BCL2,GRB2,RB1
TNFR2 Signaling	1.17	0.0625	NaN	MAP3K1,TANK
Autophagy	1.15	0.0276	0.816	AKT3,ATG7,ATM,BCL2,PPP3CA,UVRAG
Melatonin Signaling	1.15	0.0417	NaN	BRAF,PLCG2,PRKCB
Ephrin B Signaling	1.15	0.0417	NaN	ABI1,GNB5,ITSN2
Netrin Signaling	1.15	0.0417	NaN	ITPR1,ITPR2,PPP3CA
PKCÎ¸ Signaling in T Lymphocytes	1.15	0.0215	2.828	GRB2,HLA-A,HLA-B,HLA-DPA1,HLA-DPB1,HLA-DRA,HLA-DRB1,ITPR1,ITPR2,MAP3K1,PLCG2,PPP3CA
GPCR-Mediated Nutrient Sensing in Enteroendocrine Cells	1.14	0.0339	2	ITPR1,ITPR2,PLCG2,PRKCB
Androgen Signaling	1.12	0.0296	NaN	GNB5,ITPR1,ITPR2,PRKCB,SMAD3
ERK5 Signaling	1.12	0.0405	NaN	MEF2A,MEF2C,YWHAZ
NGF Signaling	1.12	0.0333	2	AKT3,GRB2,MAP3K1,PLCG2
Role of Macrophages, Fibroblasts and Endothelial Cells in Rheumatoid Arthritis	1.11	0.0241	NaN	AKT3,CSNK1E,LTB,PLCG2,PPP3CA,PRKCB,TCF4,TRAF5
GPCR-Mediated Integration of Enteroendocrine Signaling Exemplified by an L Cell	1.11	0.04	NaN	ITPR1,ITPR2,PLCG2
Aldosterone Signaling in Epithelial Cells	1.09	0.0291	2.236	ITPR1,ITPR2,PIP4K2A,PLCG2,PRKCB
Leptin Signaling in Obesity	1.09	0.0395	NaN	AKT3,GRB2,PLCG2
Hypoxia Signaling in the Cardiovascular System	1.09	0.0395	NaN	ATM,UBE2D3,UBE2E2
IL-15 Production	1.08	0.0325	2	BLK,CLK1,JAK1,LYN
Interferon Signaling	1.08	0.0556	NaN	BCL2,JAK1
Maturity Onset Diabetes of Young (MODY) Signaling	1.05	0.038	NaN	BLK,GAPDH,UCP2
Renal Cell Carcinoma Signaling	1.05	0.038	NaN	AKT3,GRB2,RAPGEF1
Thyroid Cancer Signaling	1.05	0.038	NaN	AKT3,BRAF,TCF4
Docosahexaenoic Acid (DHA) Signaling	1.04	0.0526	NaN	AKT3,BCL2
Role of BRCA1 in DNA Damage Response	1.04	0.0375	NaN	ACTB,ATM,RB1
TR/RXR Activation	1.04	0.0312	0	AKT3,MYH7,NCOR1,UCP2
D-myo-inositol (1,4,5,6)-Tetrakisphosphate Biosynthesis	1.03	0.0278	NaN	INPP5D,PPP3CA,PTPN1,PTPRC,SSH2
D-myo-inositol (3,4,5,6)-tetrakisphosphate Biosynthesis	1.03	0.0278	NaN	INPP5D,PPP3CA,PTPN1,PTPRC,SSH2
BEX2 Signaling Pathway	1.02	0.0366	NaN	AKT3,BCL2,TCF4
NRF2-mediated Oxidative Stress Response	1.01	0.0253	NaN	ACTA1,ACTB,ACTC1,FKBP5,MAP3K1,PRKCB
Regulation of eIF4 and p70S6K Signaling	1	0.0272	2	AKT3,GRB2,ITGA4,ITGB1,RPS24
PEDF Signaling	0.992	0.0357	NaN	AKT3,BCL2,TCF4
GÎ±12/13 Signaling	0.991	0.0301	2	AKT3,MAP3K1,MEF2A,MEF2C
P2Y Purigenic Receptor Signaling Pathway	0.991	0.0301	NaN	AKT3,GNB5,PLCG2,PRKCB
CCR3 Signaling in Eosinophils	0.982	0.0299	NaN	GNB5,ITPR1,ITPR2,PRKCB
Systemic Lupus Erythematosus in B Cell Signaling Pathway	0.972	0.0193	2.673	AKT3,BCL2,CD79A,GRB2,INPP5D,JAK1,LTB,LYN,MAP4K4,PLCG2,PPP3CA,PRKCB,RASGRP2,TRAF5
April Mediated Signaling	0.968	0.0476	NaN	MAP3K1,TRAF5
B Cell Activating Factor Signaling	0.951	0.0465	NaN	MAP3K1,TRAF5
Oncostatin M Signaling	0.951	0.0465	NaN	GRB2,JAK1
Production of Nitric Oxide and Reactive Oxygen Species in Macrophages	0.949	0.0262	2.236	AKT3,JAK1,MAP3K1,PLCG2,PRKCB
3-phosphoinositide Degradation	0.949	0.0262	2	INPP5D,PPP3CA,PTPN1,PTPRC,SSH2
Citrulline Biosynthesis	0.944	0.111	NaN	GLS
GABAergic Receptor Signaling Pathway (Enhanced)	0.939	0.0288	0	GLS,GNB5,ITPR1,ITPR2
RAR Activation	0.917	0.021	1.667	ACTB,AKT3,LTB,MAP3K1,NCOR1,PDE4D,PDE7A,SMAD3,ZBTB16
Ceramide Signaling	0.915	0.033	NaN	AKT3,BCL2,MAP3K1
Hereditary Breast Cancer Signaling	0.914	0.0282	NaN	ACTB,AKT3,ATM,RB1
Role of OCT4 in Mammalian Embryonic Stem Cell Pluripotency	0.903	0.0435	NaN	MEF2A,RB1
tRNA Splicing	0.903	0.0435	NaN	PDE4D,PDE7A
Synaptic Long Term Depression	0.901	0.0253	2.236	ITPR1,ITPR2,LYN,PLCG2,PRKCB
ERBB Signaling	0.895	0.0323	NaN	GRB2,PLCG2,PRKCB
Adrenergic Receptor Signaling Pathway (Enhanced)	0.888	0.025	1.342	ITPR1,ITPR2,LTB,PLCG2,PRKCB
nNOS Signaling in Neurons	0.888	0.0426	NaN	PPP3CA,PRKCB
CDX Gastrointestinal Cancer Signaling Pathway	0.875	0.0248	-0.447	AKT3,BRAF,JAK1,LTB,TCF4
Prolactin Signaling	0.875	0.0316	NaN	GRB2,PLCG2,PRKCB
nNOS Signaling in Skeletal Muscle Cells	0.873	0.0417	NaN	ITPR1,ITPR2
Apelin Muscle Signaling Pathway	0.873	0.0417	NaN	AKT3,GNB5
TGF-Î² Signaling	0.865	0.0312	NaN	BCL2,GRB2,SMAD3
T Cell Exhaustion Signaling Pathway	0.86	0.0194	0	AKT3,HLA-A,HLA-B,HLA-C,HLA-DPA1,HLA-DPB1,HLA-DRA,HLA-DRB1,JAK1,PLCG2,SMAD3
Melanocyte Development and Pigmentation Signaling	0.846	0.0306	NaN	BCL2,GRB2,PLCG2
DNA Methylation and Transcriptional Repression Signaling	0.846	0.0306	NaN	CDK14,RB1,TCF4
NAD Signaling Pathway	0.845	0.0265	2	AKT3,PARP14,PARP15,PARP8
FAT10 Cancer Signaling Pathway	0.845	0.04	NaN	AKT3,SMAD3
B Cell Receptor Signaling	0.844	0.0189	2.53	AKT3,CD79A,EBF1,GRB2,INPP5D,LYN,MAP3K1,MEF2C,PLCG2,PPP3CA,PRKCB,PTPRC
Axonal Guidance Signaling	0.838	0.0196	NaN	ADAM28,AKT3,ARPC2,GNB5,GRB2,ITGA4,ITGB1,PLCG2,PPP3CA,PRKCB
TNFR1 Signaling	0.831	0.0392	NaN	MAP3K1,TANK
UVC-Induced MAPK Signaling	0.831	0.0392	NaN	BRAF,PRKCB
Amyloid Processing	0.831	0.0392	NaN	AKT3,CSNK1E
ATM Signaling	0.828	0.03	NaN	ATM,HP1BP3,MDM4
NUR77 Signaling in T Lymphocytes	0.827	0.0195	NaN	BCL2,HLA-A,HLA-B,HLA-C,HLA-DPA1,HLA-DPB1,HLA-DRA,HLA-DRB1,PPP3CA,PRKCB
Role of NFAT in Regulation of the Immune Response	0.818	0.0174	3.606	AKT3,CD79A,CSNK1E,GNB5,GRB2,HLA-A,HLA-B,HLA-DPA1,HLA-DPB1,HLA-DRA,HLA-DRB1,ITPR1,ITPR2,LYN,MEF2A,MEF2C,PLCG2,PPP3CA
Systemic Lupus Erythematosus in T Cell Signaling Pathway	0.818	0.0187	3.464	AKT3,EZR,GRB2,HLA-A,HLA-B,HLA-C,HLA-DPA1,HLA-DPB1,HLA-DRA,HLA-DRB1,ITPR1,PPP3CA
Spliceosomal Cycle	0.804	0.0377	NaN	SF1,SF3B1
Assembly of RNA Polymerase I Complex	0.796	0.0769	NaN	TAF1D
Apoptosis Signaling	0.792	0.0288	NaN	BCL2,MAP4K4,PLCG2
PI3K Signaling in B Lymphocytes	0.777	0.0186	2.714	AKT3,BLK,CD79A,INPP5D,ITPR1,ITPR2,LYN,PLCG2,PPP3CA,PRKCB,PTPRC
DNA Double-Strand Break Repair by Homologous Recombination	0.767	0.0714	NaN	ATM
Leukotriene Biosynthesis	0.767	0.0714	NaN	ALOX5
PPAR Signaling	0.767	0.028	NaN	GRB2,MAP4K4,NCOR1
ISGylation Signaling Pathway	0.758	0.0278	NaN	ARIH1,ITGB1,JAK1
CD27 Signaling in Lymphocytes	0.755	0.0351	NaN	MAP3K1,TRAF5
CNTF Signaling	0.755	0.0351	NaN	GRB2,JAK1
Cancer Drug Resistance by Drug Efflux	0.743	0.0345	NaN	AKT3,BRAF
Assembly of RNA Polymerase III Complex	0.74	0.0667	NaN	BDP1
Superpathway of Citrulline Metabolism	0.74	0.0667	NaN	GLS
OX40 Signaling Pathway	0.723	0.0188	NaN	BCL2,HLA-A,HLA-B,HLA-C,HLA-DPA1,HLA-DPB1,HLA-DRA,HLA-DRB1,TRAF5
Endometrial Cancer Signaling	0.721	0.0333	NaN	AKT3,GRB2
GADD45 Signaling	0.721	0.0333	NaN	ATM,SMAD3
D-myo-inositol (1,4,5)-trisphosphate Degradation	0.714	0.0625	NaN	INPP5D
Amyotrophic Lateral Sclerosis Signaling	0.696	0.0259	NaN	AKT3,BCL2,PPP3CA
1D-myo-inositol Hexakisphosphate Biosynthesis II (Mammalian)	0.691	0.0588	NaN	INPP5D
D-myo-inositol (1,3,4)-trisphosphate Biosynthesis	0.691	0.0588	NaN	INPP5D
PAK Signaling	0.689	0.0256	NaN	GRB2,ITGA4,ITGB1
cAMP-mediated signaling	0.683	0.0212	2	AKAP13,BRAF,PDE4D,PDE7A,PPP3CA
Osteoarthritis Pathway	0.683	0.0212	2.236	ITGA4,ITGB1,MEF2C,SMAD3,TCF4
Neuroprotective Role of THOP1 in Alzheimer's Disease	0.661	0.0248	NaN	HLA-A,HLA-B,HLA-C
WNT/Ca+ pathway	0.659	0.0303	NaN	PLCG2,PPP3CA
Glutamate Receptor Signaling	0.659	0.0303	NaN	GLS,GNB5
Cachexia Signaling Pathway	0.656	0.019	0.378	AKT3,BCL2,LTB,MEF2C,PRKCB,SMAD3,STAT6
CD40 Signaling	0.649	0.0299	NaN	TANK,TRAF5
IL-17A Signaling in Airway Cells	0.649	0.0299	NaN	AKT3,JAK1
Role of NANOG in Mammalian Embryonic Stem Cell Pluripotency	0.64	0.0242	NaN	AKT3,GRB2,JAK1
S100 Family Signaling Pathway	0.638	0.0169	2.496	AHNAK,AKT3,BCL2,BRAF,EZR,ITPR1,ITPR2,JAK1,PLCG2,PRKCB,SMAD3,TCF4,TPM1
Acute Phase Response Signaling	0.632	0.0216	1	AKT3,GRB2,MAP3K1,TCF4
SPINK1 General Cancer Pathway	0.631	0.029	NaN	AKT3,JAK1
Inflammasome pathway	0.629	0.05	NaN	AIM2
IL-17 Signaling	0.622	0.0214	2	AKT3,JAK1,LTB,TRAF5
Type I Diabetes Mellitus Signaling	0.621	0.0177	NaN	BCL2,HLA-A,HLA-B,HLA-C,HLA-DPA1,HLA-DPB1,HLA-DRA,HLA-DRB1,JAK1
Endocannabinoid Developing Neuron Pathway	0.621	0.0236	NaN	AKT3,BRAF,GNB5
CDC42 Signaling	0.62	0.0174	NaN	ARPC2,HLA-A,HLA-B,HLA-C,HLA-DPA1,HLA-DPB1,HLA-DRA,HLA-DRB1,ITGA4,ITGB1
Growth Hormone Signaling	0.613	0.0282	NaN	PLCG2,PRKCB
Granulocyte Adhesion and Diapedesis	0.611	0.0212	NaN	EZR,ITGA4,ITGB1,SELL
Endoplasmic Reticulum Stress Pathway	0.61	0.0476	NaN	TAOK3
Wound Healing Signaling Pathway	0.609	0.0198	2.236	GRB2,ITGB1,JAK1,LTB,VIM
IL-6 Signaling	0.608	0.0233	NaN	AKT3,GRB2,MAP4K4
Ferroptosis Signaling Pathway	0.596	0.0229	NaN	ALOX5,BRAF,RB1
Superpathway of D-myo-inositol (1,4,5)-trisphosphate Metabolism	0.593	0.0455	NaN	INPP5D
GABA Receptor Signaling	0.589	0.0227	NaN	GNB5,ITPR1,ITPR2
Methionine Degradation I (to Homocysteine)	0.576	0.0435	NaN	EHMT1
Apelin Cardiac Fibroblast Signaling Pathway	0.576	0.0435	NaN	AKT3
Angiopoietin Signaling	0.571	0.0263	NaN	AKT3,GRB2
Dendritic Cell Maturation	0.567	0.0168	3.162	AKT3,HLA-A,HLA-B,HLA-C,HLA-DPA1,HLA-DPB1,HLA-DRA,HLA-DRB1,LTB,PLCG2
SNARE Signaling Pathway	0.566	0.0221	NaN	MYH7,RAB11A,VTI1A
Antiproliferative Role of Somatostatin Receptor 2	0.563	0.026	NaN	BRAF,GNB5
VDR/RXR Activation	0.555	0.0256	NaN	NCOR1,PRKCB
Role of WNT/GSK-3Î² Signaling in the Pathogenesis of Influenza	0.555	0.0256	NaN	CSNK1E,TCF4
Toll-like Receptor Signaling	0.555	0.0256	NaN	MAP3K1,MAP4K4
Glycolysis I	0.545	0.04	NaN	GAPDH
Gluconeogenesis I	0.545	0.04	NaN	GAPDH
Cysteine Biosynthesis III (mammalia)	0.545	0.04	NaN	EHMT1
Chemokine Signaling	0.533	0.0247	NaN	PLCG2,PRKCB
Role of JAK1, JAK2 and TYK2 in Interferon Signaling	0.531	0.0385	NaN	JAK1
Estrogen-mediated S-phase Entry	0.531	0.0385	NaN	RB1
Xenobiotic Metabolism General Signaling Pathway	0.527	0.021	NaN	AKT3,MAP3K1,PRKCB
Role of MAPK Signaling in the Pathogenesis of Influenza	0.511	0.0238	NaN	AKT3,BCL2
Endocannabinoid Cancer Inhibition Pathway	0.506	0.0204	NaN	AKT3,TCF4,VIM
Cyclins and Cell Cycle Regulation	0.505	0.0235	NaN	ATM,RB1
IL-17A Signaling in Fibroblasts	0.491	0.023	NaN	BCL2,PRKCB
B Cell Development	0.485	0.0164	NaN	CD79A,HLA-A,HLA-B,HLA-DPA1,HLA-DPB1,HLA-DRA,HLA-DRB1,PTPRC
Activin Inhibin Signaling Pathway	0.485	0.0184	2	AKT3,MAP3K1,SMAD3,TCF4
Role of p14/p19ARF in Tumor Suppression	0.48	0.0333	NaN	RB1
Necroptosis Signaling Pathway	0.468	0.0194	NaN	JAK1,PPP3CA,RB1
Role of Pattern Recognition Receptors in Recognition of Bacteria and Viruses	0.463	0.0192	NaN	LTB,PLCG2,PRKCB
Inhibition of Angiogenesis by TSP1	0.436	0.0294	NaN	AKT3
IL-1 Signaling	0.436	0.0208	NaN	GNB5,MAP3K1
Transcriptional Regulatory Network in Embryonic Stem Cells	0.428	0.0183	NaN	AKT3,JAK1,SMAD3
IL-9 Signaling	0.426	0.0286	NaN	JAK1
IL-12 Signaling and Production in Macrophages	0.418	0.017	0	AKT3,PRKCB,STAT6,XRCC5
MIF-mediated Glucocorticoid Regulation	0.417	0.0278	NaN	CD74
Graft-versus-Host Disease Signaling	0.416	0.0157	NaN	HLA-A,HLA-B,HLA-C,HLA-DPA1,HLA-DPB1,HLA-DRA,HLA-DRB1
Cell Cycle Regulation by BTG Family Proteins	0.399	0.0263	NaN	RB1
Superpathway of Methionine Degradation	0.399	0.0263	NaN	EHMT1
Notch Signaling	0.399	0.0263	NaN	MAML2
Sumoylation Pathway	0.399	0.0194	NaN	SENP6,SP100
AMPK Signaling	0.395	0.0165	NaN	ACTB,AKT3,GNB5,RAB11A
WNT/Î²-catenin Signaling	0.388	0.0172	NaN	AKT3,CSNK1E,TCF4
Autoimmune Thyroid Disease Signaling	0.388	0.0153	NaN	HLA-A,HLA-B,HLA-C,HLA-DPA1,HLA-DPB1,HLA-DRA,HLA-DRB1
Thyroid Hormone Metabolism II (via Conjugation and/or Degradation)	0.374	0.0244	NaN	LARGE1
T Helper Cell Differentiation	0.359	0.0149	NaN	HLA-A,HLA-B,HLA-DPA1,HLA-DPB1,HLA-DRA,HLA-DRB1,STAT6
MIF Regulation of Innate Immunity	0.351	0.0227	NaN	CD74
Role of MAPK Signaling in Promoting the Pathogenesis of Influenza	0.347	0.0175	NaN	BCL2,BRAF
Role of RIG1-like Receptors in Antiviral Innate Immunity	0.337	0.0217	NaN	TANK
IL-23 Signaling Pathway	0.337	0.0217	NaN	AKT3
iNOS Signaling	0.33	0.0213	NaN	JAK1
Hepatic Cholestasis	0.329	0.0157	NaN	ATP8B1,LTB,PRKCB
Allograft Rejection Signaling	0.326	0.0144	NaN	HLA-A,HLA-B,HLA-C,HLA-DPA1,HLA-DPB1,HLA-DRA,HLA-DRB1
Sphingosine-1-phosphate Signaling	0.322	0.0167	NaN	AKT3,PLCG2
p38 MAPK Signaling	0.322	0.0167	NaN	MEF2A,MEF2C
Hepatic Fibrosis / Hepatic Stellate Cell Activation	0.32	0.0155	NaN	BCL2,MYH7,SMAD3
MYC Mediated Apoptosis Signaling	0.311	0.02	NaN	BCL2
NF-ÎºB Signaling	0.308	0.014	2.646	AKT3,BRAF,MAP3K1,MAP4K4,PLCG2,PRKCB,TANK,TRAF5
GÎ±s Signaling	0.3	0.0159	NaN	BRAF,GNB5
UVB-Induced MAPK Signaling	0.299	0.0192	NaN	PRKCB
IL-4 Signaling	0.298	0.0139	2.828	AKT3,GRB2,HLA-DPA1,HLA-DPB1,HLA-DRA,HLA-DRB1,JAK1,STAT6
Gustation Pathway	0.296	0.0149	NaN	ITPR1,ITPR2,P2RY8
p70S6K Signaling	0.291	0.0138	2.646	AKT3,CD79A,GRB2,JAK1,LYN,PLCG2,PRKCB,YWHAZ
Phototransduction Pathway	0.288	0.0185	NaN	GNB5
Cell Cycle Control of Chromosomal Replication	0.277	0.0179	NaN	CDK14
Atherosclerosis Signaling	0.275	0.015	NaN	ALOX5,ITGA4
Role of CHK Proteins in Cell Cycle Checkpoint Control	0.267	0.0172	NaN	ATM
mTOR Signaling	0.264	0.014	NaN	AKT3,PRKCB,RPS24
DHCR24 Signaling Pathway	0.262	0.0146	NaN	AKT3,PRKCB
Iron homeostasis signaling pathway	0.262	0.0146	NaN	JAK1,SMAD3
Nicotine Degradation III	0.262	0.0169	NaN	LARGE1
White Adipose Tissue Browning Pathway	0.259	0.0145	NaN	ITPR1,ITPR2
SPINK1 Pancreatic Cancer Pathway	0.257	0.0167	NaN	SMAD3
GÎ±i Signaling	0.253	0.0143	NaN	GNB5,GRB2
Semaphorin Signaling in Neurons	0.253	0.0164	NaN	ITGB1
Role of Chondrocytes in Rheumatoid Arthritis Signaling Pathway	0.25	0.0142	NaN	ITGB1,PPP3CA
Melatonin Degradation I	0.244	0.0159	NaN	LARGE1
PXR/RXR Activation	0.235	0.0154	NaN	AKT3
Activation of IRF by Cytosolic Pattern Recognition Receptors	0.235	0.0154	NaN	TANK
Induction of Apoptosis by HIV1	0.235	0.0154	NaN	BCL2
ERB2-ERBB3 Signaling	0.235	0.0154	NaN	GRB2
Pyridoxal 5'-phosphate Salvage Pathway	0.235	0.0154	NaN	BRAF
Role of PI3K/AKT Signaling in the Pathogenesis of Influenza	0.231	0.0152	NaN	AKT3
Nicotine Degradation II	0.227	0.0149	NaN	LARGE1
Superpathway of Melatonin Degradation	0.223	0.0147	NaN	LARGE1
Phospholipases	0.219	0.0145	NaN	PLCG2
Eicosanoid Signaling	0.215	0.0143	NaN	ALOX5
Basal Cell Carcinoma Signaling	0.208	0.0139	NaN	TCF4
Serotonin Degradation	0.208	0.0139	NaN	LARGE1
Neurovascular Coupling Signaling Pathway	0	0.00862	NaN	ITPR1,ITPR2
Pyroptosis Signaling Pathway	0	0.0108	NaN	AIM2
Immunogenic Cell Death Signaling Pathway	0	0.0111	NaN	BCL2
Chaperone Mediated Autophagy Signaling Pathway	0	0.00787	-1.342	MEF2A,NCOR1,PPP3CA,RAB11A,TPT1
IL-33 Signaling Pathway	0	0.0108	NaN	AKT3,PLCG2
NOD1/2 Signaling Pathway	0	0.0106	NaN	LTB,MAP4K4
NFKBIE Signaling Pathway	0	0.00223	NaN	LTB
Aryl Hydrocarbon Receptor Signaling	0	0.0126	NaN	ATM,RB1
LPS/IL-1 Mediated Inhibition of RXR Function	0	0.00389	NaN	MAP3K1
LXR/RXR Activation	0	0.00813	NaN	NCOR1
FXR/RXR Activation	0	0.00794	NaN	AKT3
Role of PKR in Interferon Induction and Antiviral Response	0	0.00735	NaN	JAK1
FcÎ³RIIB Signaling in B Lymphocytes	0	0.0131	1.342	CD79A,GRB2,INPP5D,ITPR1,ITPR2,LYN,PLCG2
LPS-stimulated MAPK Signaling	0	0.0118	NaN	PRKCB
CCR5 Signaling in Macrophages	0	0.01	NaN	GNB5,ITPR1,ITPR2,PLCG2,PRKCB
Cytotoxic T Lymphocyte-mediated Apoptosis of Target Cells	0	0.00941	NaN	BCL2,HLA-A,HLA-B,HLA-C
Airway Pathology in Chronic Obstructive Pulmonary Disease	0	0.00847	NaN	LTB
IL-15 Signaling	0	0.00568	NaN	AKT3,JAK1,STAT6
CDK5 Signaling	0	0.0087	NaN	ITGB1
HMGB1 Signaling	0	0.012	NaN	AKT3,LTB
CREB Signaling in Neurons	0	0.0115	2.449	AKT3,GNB5,GRB2,ITPR1,ITPR2,PLCG2,PRKCB
Bladder Cancer Signaling	0	0.00862	NaN	RB1
G Protein Signaling Mediated by Tubby	0	0.00641	NaN	GNB5,GRB2,PLCG2
Communication between Innate and Adaptive Immune Cells	0	0.00643	NaN	CD79A,HLA-A,HLA-B,HLA-C,HLA-DRA,HLA-DRB1
Systemic Lupus Erythematosus Signaling	0	0.0122	NaN	AKT3,CD79A,GRB2,HLA-A,HLA-B,HLA-C,HNRNPA2B1,HNRNPC,INPP5D,LYN,PLCG2,PTPRC,SNRNP70
FAK Signaling	0	0.00768	2.828	AKT3,ARPC2,ELF2,GRB2,ITGA4,ITGB1,PLCG2,TCF4
Phospholipase C Signaling	0	0.0125	3.317	AHNAK,CD79A,GNB5,GRB2,ITGA4,ITGB1,ITPR1,ITPR2,LYN,MEF2A,MEF2C,PLCG2,PPP3CA,PRKCB
Altered T Cell and B Cell Signaling in Rheumatoid Arthritis	0	0.00851	NaN	CD79A,HLA-A,HLA-B,HLA-DPA1,HLA-DPB1,HLA-DRA,HLA-DRB1,LTB
Estrogen-Dependent Breast Cancer Signaling	0	0.0122	NaN	AKT3
Breast Cancer Regulation by Stathmin1	0	0.00505	NaN	GNB5,GRB2,PRKCB
Regulation of IL-2 Expression in Activated and Anergic T Lymphocytes	0	0.0108	1.342	GRB2,MAP3K1,PLCG2,PPP3CA,SMAD3
Role of Hypercytokinemia/hyperchemokinemia in the Pathogenesis of Influenza	0	0.0116	NaN	JAK1
Antiproliferative Role of TOB in T Cell Signaling	0	0.00469	NaN	RB1,SMAD3
Role of JAK family kinases in IL-6-type Cytokine Signaling	0	0.0127	NaN	JAK1
Salvage Pathways of Pyrimidine Ribonucleotides	0	0.0103	NaN	BRAF
Antioxidant Action of Vitamin C	0	0.00877	NaN	PLCG2
STAT3 Pathway	0	0.00741	NaN	BCL2
Unfolded protein response	0	0.0111	NaN	BCL2
SAPK/JNK Signaling	0	0.00797	NaN	GNB5,GRB2,MAP3K1,MAP4K4
Xenobiotic Metabolism Signaling	0	0.0068	NaN	MAP3K1,PRKCB
Neurotrophin/TRK Signaling	0	0.0128	NaN	GRB2
BMP signaling pathway	0	0.011	NaN	GRB2
Th17 Activation Pathway	0	0.00207	NaN	JAK1
Xenobiotic Metabolism CAR Signaling Pathway	0	0.00515	NaN	PRKCB
Xenobiotic Metabolism PXR Signaling Pathway	0	0.0103	NaN	NCOR1,PRKCB
Regulation of the Epithelial Mesenchymal Transition in Development Pathway	0	0.0115	NaN	TCF4
Role of MAPK Signaling in Inhibiting the Pathogenesis of Influenza	0	0.0127	NaN	BRAF
