## Supplementary material for "Myocardial B cells have specific gene expression and predicted interactions in Dilated Cardiomyopathy and Arrhythmogenic Right Ventricular Cardiomyopathy": Table S11

### Sheet: DCM plasm IPA sup table
Ingenuity Canonical Pathways	-log(p-value)	Ratio	z-score	Molecules
Caveolar-mediated Endocytosis Signaling	7.38	0.16	NaN	ACTA1,ACTB,ACTC1,B2M,COPA,COPG1,DNM2,HLA-B,HLA-C,HLA-E,ITGA4,PTPN1
ABRA Signaling Pathway	7.27	0.141	2.496	ACTA1,ACTB,ACTC1,CKM,GSN,JUNB,MEF2A,MEF2C,MEF2D,MYL3,PPP3CA,RHOA,TPM1
Endoplasmic Reticulum Stress Pathway	5.51	0.286	2.236	ATF4,ATF6,CALR,ERN1,HSP90B1,MBTPS1
Estrogen Receptor Signaling	5.29	0.0587	2.828	ATF4,ESR1,GRB2,HSP90B1,MED13L,MT-ATP6,MT-CYB,MT-ND1,MT-ND3,MT-ND4L,MT-ND5,MYL12A,MYL2,MYL3,NCOA2,NCOA3,NCOR1,NDUFV1,PLCG2,RHOA,SOS1,TBL1XR1,THRAP3,TRRAP
Antigen Presentation Pathway	4.88	0.179	NaN	B2M,CALR,CANX,CD74,HLA-B,HLA-C,HLA-E
Dilated Cardiomyopathy Signaling Pathway	4.83	0.0867	-1.667	ACTA1,ACTB,ACTC1,CAMK1D,DES,ITPR2,MYH7,MYL2,MYL3,TNNC1,TPM1,TTN,UTRN
Calcium Signaling	4.83	0.0727	3	ACTA1,ACTC1,ATF4,ATP2A3,CALR,CAMK1D,ITPR2,MEF2A,MEF2C,MEF2D,MYH7,MYL2,MYL3,PPP3CA,TNNC1,TPM1
Protein Ubiquitination Pathway	4.78	0.0659	NaN	ANAPC5,B2M,CRYAB,FBXW7,HLA-B,HLA-C,HLA-E,HSP90B1,HSPB1,PRKN,UBE2D3,UBE2J1,UBE3A,USO1,USP15,USP3,USP48,USP9X
Oxidative Phosphorylation	4.68	0.0982	3.317	COX5B,MT-ATP6,MT-CO1,MT-CO2,MT-CO3,MT-CYB,MT-ND1,MT-ND3,MT-ND4L,MT-ND5,NDUFV1
Regulation of Actin-based Motility by Rho	4.57	0.0957	3.162	ACTA1,ACTB,ACTC1,FNBP1,GSN,ITGA4,MYL12A,MYL2,MYL3,RHOA,WIPF1
Death Receptor Signaling	4.53	0.104	1.667	ACIN1,ACTA1,ACTB,ACTC1,CASP10,CFLAR,HSPB1,PARP4,TANK,TNKS
Integrin Signaling	4.43	0.0708	3.207	ACTA1,ACTB,ACTC1,ARF1,FNBP1,GRB2,GSN,ITGA4,MYL12A,MYL2,PLCG2,RHOA,SOS1,TTN,WIPF1
Tight Junction Signaling	4	0.0722	NaN	ACTA1,ACTB,ACTC1,EPB41,MYH7,MYL2,MYL3,NSF,PATJ,PPP2R2A,PPP2R5C,RHOA,VTI1A
Unfolded protein response	3.99	0.1	3	ATF4,ATF6,CALR,CANX,ERN1,HSP90B1,MBTPS1,P4HB,UBXN4
Virus Entry via Endocytic Pathways	3.77	0.0847	NaN	ACTA1,ACTB,ACTC1,B2M,CLTC,DNM2,HLA-B,HLA-C,HLA-E,PLCG2
Glucocorticoid Receptor Signaling	3.67	0.0447	NaN	ACTB,ARID2,B2M,CREBZF,ESR1,GRB2,HLA-B,HLA-C,HLA-E,HMGB1,HSP90B1,MAP3K1,MT-ATP6,MT-CYB,MT-ND1,MT-ND3,MT-ND4L,MT-ND5,NCOA2,NCOA3,NCOR1,NDUFV1,PPP3CA,SOS1,STAT1,TAF4B
Primary Immunodeficiency Signaling	3.64	0.117	NaN	BLNK,IGHA2,IGHG1,IGKC,IGLC2,IGLC3,IGLL1/IGLL5
EIF2 Signaling	3.49	0.0609	1.89	ACTA1,ACTB,ACTC1,ATF4,EIF1,EIF2AK4,EIF3A,EIF4A2,EIF5B,GRB2,PABPC1,RPLP0,RPLP1,SOS1
Mitochondrial Dysfunction	3.48	0.0522	-2.668	ATF4,COX5B,FBXW7,FUS,HTT,ITPR2,MT-ATP6,MT-CO1,MT-CO2,MT-CO3,MT-CYB,MT-ND1,MT-ND3,MT-ND4L,MT-ND5,NDUFV1,PPP3CA,PRKN
Protein Kinase A Signaling	3.41	0.0487	0.258	AKAP17A,ANAPC5,ATF4,DUSP22,ITPR2,MAP3K1,MYL12A,MYL2,MYL3,PDE4D,PLCG2,PPP1R10,PPP3CA,PTPN1,PTPN2,PTPN4,RHOA,TCF4,TTN,YWHAZ
HIPPO signaling	3.39	0.093	0	CD44,CSNK1E,PATJ,PPP1R10,PPP2R2A,PPP2R5C,STK4,YWHAZ
Neutrophil Extracellular Trap Signaling Pathway	3.16	0.0476	2.357	CASP10,HMGB1,IGHA2,IGHG1,IGKC,IGLC2,IGLC3,ITPR2,MCL1,MT-ATP6,MT-CYB,MT-ND1,MT-ND3,MT-ND4L,MT-ND5,NDUFV1,PLCG2,PPP3CA,SLC25A4
DNA Methylation and Transcriptional Repression Signaling	3.02	0.0816	1.633	CDK12,CDK14,CDK17,CDK6,RB1,RBBP4,TCF25,TCF4
RHOA Signaling	2.96	0.0726	2.333	ACTA1,ACTB,ACTC1,MYL12A,MYL2,MYL3,RAPGEF2,RHOA,TTN
Cardiac Hypertrophy Signaling	2.95	0.0536	3.742	FNBP1,GRB2,HSPB1,MAP3K1,MEF2A,MEF2C,MEF2D,MYL12A,MYL2,MYL3,PLCG2,PPP3CA,RHOA,SOS1
Cellular Effects of Sildenafil (Viagra)	2.94	0.0667	NaN	ACTA1,ACTB,ACTC1,ITPR2,MYH7,MYL12A,MYL2,MYL3,PDE4D,PLCG2
Actin Cytoskeleton Signaling	2.75	0.0533	2.887	ACTA1,ACTB,ACTC1,GRB2,GSN,ITGA4,MYH7,MYL12A,MYL2,MYL3,RHOA,SOS1,TTN
ERK/MAPK Signaling	2.75	0.0558	0.905	ATF4,ESR1,GRB2,HSPB1,ITGA4,PLCG2,PPP1R10,PPP2R2A,PPP2R5C,SOS1,STAT1,YWHAZ
RHOGDI Signaling	2.66	0.0545	-3.317	ACTA1,ACTB,ACTC1,CD44,ESR1,FNBP1,ITGA4,MYH7,MYL12A,MYL2,MYL3,RHOA
ILK Signaling	2.5	0.0547	2.111	ACTA1,ACTB,ACTC1,ATF4,FNBP1,MYH7,MYL2,MYL3,PPP2R2A,PPP2R5C,RHOA
Cholecystokinin/Gastrin-mediated Signaling	2.48	0.0672	2.828	FNBP1,GRB2,ITPR2,MEF2A,MEF2C,MEF2D,RHOA,SOS1
Semaphorin Neuronal Repulsive Signaling Pathway	2.39	0.06	2.333	CD44,ITGA4,MYL12A,MYL2,MYL3,PDE4D,PLCG2,RHOA,SEMA4D
VEGF Signaling	2.35	0.0707	2.449	ACTA1,ACTB,ACTC1,EIF1,GRB2,PLCG2,SOS1
Hypoxia Signaling in the Cardiovascular System	2.31	0.0789	NaN	ATF4,ATM,HSP90B1,P4HB,UBE2D3,UBE2J1
Insulin Secretion Signaling Pathway	2.31	0.0473	3.606	ATF4,EIF1,EIF4A2,ITPR2,NSF,PABPC1,PLCG2,SEC61A1,SEC61B,SPCS2,SRP72,STAT1,VTI1A
Dopamine-DARPP32 Feedback in cAMP Signaling	2.26	0.0538	2.333	ATF4,ATP2A3,CSNK1A1,CSNK1E,ITPR2,PLCG2,PPP1R10,PPP2R2A,PPP2R5C,PPP3CA
MicroRNA Biogenesis Signaling Pathway	2.25	0.0535	1.897	ADAR,ATM,DDX17,ESR1,FUS,HNRNPA2B1,HSP90B1,SRSF3,TUT4,XRN1
EGF Signaling	2.23	0.0893	2.236	GRB2,ITPR2,MAP3K1,SOS1,STAT1
UDP-N-acetyl-D-glucosamine Biosynthesis II	2.22	0.333	NaN	PGM3,UAP1
Role of BRCA1 in DNA Damage Response	2.21	0.075	NaN	ACTB,ARID2,ATM,POU2F1,RB1,STAT1
GÎ±12/13 Signaling	2.19	0.0602	2.828	MAP3K1,MEF2A,MEF2C,MEF2D,MYL12A,MYL2,MYL3,RHOA
Multiple Sclerosis Signaling Pathway	2.18	0.0495	2.714	HLA-B,HLA-C,HLA-E,IRF4,JARID2,NCOA3,PARP4,RBBP4,RNF213,STAT1,TNKS
Paxillin Signaling	2.17	0.0654	2.646	ACTA1,ACTB,ACTC1,ARF1,GRB2,ITGA4,SOS1
Role of NFAT in Cardiac Hypertrophy	2.15	0.0491	3	CAMK1D,CSNK1A1,GRB2,ITPR2,MAP3K1,MEF2A,MEF2C,MEF2D,PLCG2,PPP3CA,SOS1
Phagosome Maturation	2.14	0.0549	NaN	B2M,CALR,CANX,HLA-B,HLA-C,HLA-E,NSF,VPS37B,VTI1A
Cell Cycle Regulation by BTG Family Proteins	2.12	0.105	NaN	BTG2,PPP2R2A,PPP2R5C,RB1
Gap Junction Signaling	2.08	0.0505	NaN	ACTA1,ACTB,ACTC1,CSNK1A1,CSNK1E,GRB2,ITPR2,PLCG2,PPP3CA,SOS1
Ribonucleotide Reductase Signaling Pathway	2.05	0.0529	1.667	ACTB,ARID2,ATF4,ATM,CDK6,ESR1,PARP4,RB1,TNKS
Immunogenic Cell Death Signaling Pathway	1.96	0.0667	2.449	ATF4,CALR,CFLAR,HMGB1,HSP90B1,IFNAR2
Crosstalk between Dendritic Cells and Natural Killer Cells	1.94	0.0659	NaN	ACTA1,ACTB,ACTC1,HLA-B,HLA-C,HLA-E
Role of Osteoclasts in Rheumatoid Arthritis Signaling Pathway	1.92	0.0422	2.333	ADAM10,ADAM19,ADAM28,ATF4,BLNK,FNBP1,GRB2,GSN,PLCG2,PPP3CA,PTPN1,RHOA,SOS1
Actin Nucleation by ARP-WASP Complex	1.9	0.0645	2	FNBP1,GRB2,ITGA4,RHOA,SOS1,WIPF1
Non-Small Cell Lung Cancer Signaling	1.88	0.0638	1	CDK6,GRB2,ITPR2,RB1,SOS1,STK4
Agrin Interactions at Neuromuscular Junction	1.85	0.0725	2	ACTA1,ACTB,ACTC1,ITGA4,UTRN
Regulation of eIF4 and p70S6K Signaling	1.84	0.0489	0.447	EIF1,EIF3A,EIF4A2,GRB2,ITGA4,PABPC1,PPP2R2A,PPP2R5C,SOS1
GM-CSF Signaling	1.83	0.0714	2	GRB2,PPP3CA,RUNX1,SOS1,STAT1
Necroptosis Signaling Pathway	1.81	0.0516	1.414	CASP10,CFLAR,MERTK,PPP3CA,RB1,SLC25A3,SLC25A4,STAT1
Role of JAK1, JAK2 and TYK2 in Interferon Signaling	1.8	0.115	NaN	IFNAR2,PTPN2,STAT1
Macrophage Alternative Activation Signaling Pathway	1.77	0.0476	0.333	ACADM,ATF4,GRB2,IGHG1,IGKC,IGLC2,IGLC3,IRF4,STAT1
ATM Signaling	1.76	0.06	-1	ATF4,ATM,HP1BP3,PPP2R2A,PPP2R5C,TRRAP
Aryl Hydrocarbon Receptor Signaling	1.75	0.0503	1.134	ATM,CDK6,ESR1,HSP90B1,HSPB1,NCOA2,NCOA3,RB1
Cardiomyocyte Differentiation via BMP Receptors	1.75	0.111	NaN	MEF2C,MYH7,MYL2
ERK5 Signaling	1.73	0.0676	2.236	ATF4,MEF2A,MEF2C,MEF2D,YWHAZ
Thrombin Signaling	1.72	0.0444	2.646	CAMK1D,FNBP1,GRB2,ITPR2,MYL12A,MYL2,MYL3,PLCG2,RHOA,SOS1
Granzyme A Signaling	1.71	0.0667	-2.236	MT-ND1,MT-ND3,MT-ND4L,MT-ND5,NDUFV1
HOTAIR Regulatory Pathway	1.7	0.0491	2.121	ATXN1,CD44,ESR1,JARID2,KMT2A,KMT2C,RBBP4,TCF4
Glycogen Degradation II	1.68	0.182	NaN	PGM3,TYMP
Natural Killer Cell Signaling	1.65	0.0455	0.333	B2M,GRB2,HLA-B,HLA-C,HLA-E,MAP3K1,PLCG2,SOS1,WIPF1
Role of WNT/GSK-3Î² Signaling in the Pathogenesis of Influenza	1.65	0.0641	NaN	CSNK1A1,CSNK1E,NCOA2,NCOA3,TCF4
IL-7 Signaling Pathway	1.65	0.0641	2.236	GRB2,IGHG1,MCL1,SOS1,STAT1
Signaling by Rho Family GTPases	1.63	0.0412	2.714	ACTA1,ACTB,ACTC1,DES,FNBP1,ITGA4,MYL12A,MYL2,MYL3,RHOA,WIPF1
Role of JAK family kinases in IL-6-type Cytokine Signaling	1.62	0.0633	2.236	ADAM10,HSP90B1,JUNB,MCL1,STAT1
Telomerase Signaling	1.61	0.0556	0.447	GRB2,HSP90B1,PPP2R2A,PPP2R5C,RB1,SOS1
Germ Cell-Sertoli Cell Junction Signaling	1.6	0.0471	NaN	ACTA1,ACTB,ACTC1,CLINT1,FNBP1,GSN,MAP3K1,RHOA
Molecular Mechanisms of Cancer	1.59	0.0356	NaN	ATM,CASP10,CDK12,CDK14,CDK17,CDK6,CFLAR,FNBP1,GRB2,HIPK2,ITGA4,NLK,RB1,RHOA,SOS1,TCF4
Glioblastoma Multiforme Signaling	1.59	0.0468	1.89	CDK6,FNBP1,GRB2,ITPR2,PLCG2,RB1,RHOA,SOS1
NRF2-mediated Oxidative Stress Response	1.59	0.0422	1.633	ACTA1,ACTB,ACTC1,ATF4,BACH1,FTH1,HSP90B1,JUNB,MAP3K1,PPIB
Cell Cycle Control of Chromosomal Replication	1.55	0.0714	2	CDK12,CDK14,CDK17,CDK6
Glycogen Degradation III	1.54	0.154	NaN	PGM3,TYMP
UDP-N-acetyl-D-galactosamine Biosynthesis II	1.54	0.154	NaN	PGM3,UAP1
Clathrin-mediated Endocytosis Signaling	1.53	0.0433	NaN	AAK1,ACTA1,ACTB,ACTC1,CLTC,DNM2,GRB2,PPP3CA,USP9X
Hepatic Fibrosis Signaling Pathway	1.51	0.0355	2.496	ATF4,CSNK1A1,CSNK1E,FNBP1,FTH1,ITGA4,MYL12A,MYL2,MYL3,PDCD4,PLCG2,RHOA,SOS1,TCF4,TTN
Cyclins and Cell Cycle Regulation	1.5	0.0588	-1.342	ATM,CDK6,PPP2R2A,PPP2R5C,RB1
DNA Double-Strand Break Repair by Homologous Recombination	1.48	0.143	NaN	ATM,ATRX
Colanic Acid Building Blocks Biosynthesis	1.48	0.143	NaN	GALK2,GMDS
Oxytocin Signaling Pathway	1.48	0.039	3.317	ATF4,GRB2,HSPB1,ITPR2,MEF2C,MYH7,MYL2,MYL3,PPP3CA,RHOA,SOS1
PDGF Signaling	1.47	0.0575	2.236	GRB2,MAP3K1,PLCG2,SOS1,STAT1
Neuregulin Signaling	1.46	0.0513	NaN	ERBIN,GRB2,HSP90B1,ITGA4,PLCG2,SOS1
PAK Signaling	1.46	0.0513	2.449	GRB2,ITGA4,MYL12A,MYL2,MYL3,SOS1
Huntington's Disease Signaling	1.46	0.0387	1	ATF4,CASP10,CLTC,DNM2,GLS,GRB2,HTT,NCOR1,NSF,SOS1,VTI1A
Telomere Extension by Telomerase	1.43	0.133	NaN	HNRNPA2B1,TNKS
NAD Signaling Pathway	1.43	0.0464	2.646	ACADM,CD38,ERN1,NMRK1,PARP4,SLC7A5,TNKS
Interferon Signaling	1.42	0.0833	NaN	IFNAR2,PTPN2,STAT1
NGF Signaling	1.42	0.05	2.449	ATF4,GRB2,MAP3K1,PLCG2,RHOA,SOS1
p38 MAPK Signaling	1.42	0.05	2.449	ATF4,HSPB1,MEF2A,MEF2C,MEF2D,STAT1
Renin-Angiotensin Signaling	1.4	0.0496	2.236	GRB2,ITPR2,MAP3K1,PLCG2,SOS1,STAT1
Factors Promoting Cardiogenesis in Vertebrates	1.4	0.0458	2.646	ATF4,MEF2C,MYH7,MYL2,PLCG2,RHOA,TCF4
Acute Myeloid Leukemia Signaling	1.4	0.0549	NaN	GRB2,PIM2,RUNX1,SOS1,TCF4
GDP-L-fucose Biosynthesis I (from GDP-D-mannose)	1.39	0.5	NaN	GMDS
Glutamine Degradation I	1.39	0.5	NaN	GLS
Thrombopoietin Signaling	1.39	0.0635	2	GRB2,PLCG2,SOS1,STAT1
B Cell Receptor Signaling	1.38	0.0315	3	ATF4,BLNK,GRB2,IGHA2,IGHG1,IGHV3-23,IGKC,IGKV1-5,IGKV4-1,IGLC2,IGLC3,IGLV2-11,IGLV3-21,IGLV8-61,MAP3K1,MEF2C,PLCG2,POU2F2,PPP3CA,SOS1
Role of Macrophages, Fibroblasts and Endothelial Cells in Rheumatoid Arthritis	1.36	0.0361	NaN	ATF4,CSNK1A1,CSNK1E,IGHG1,IGKC,IGLC2,IGLC3,NLK,PLCG2,PPP3CA,RHOA,TCF4
Production of Nitric Oxide and Reactive Oxygen Species in Macrophages	1.34	0.0419	0.707	FNBP1,MAP3K1,PLCG2,PPP1R10,PPP2R2A,PPP2R5C,RHOA,STAT1
Glioma Signaling	1.34	0.048	2	CAMK1D,CDK6,GRB2,PLCG2,RB1,SOS1
Activation of IRF by Cytosolic Pattern Recognition Receptors	1.34	0.0615	1	ADAR,PPIB,STAT1,TANK
Epithelial Adherens Junction Signaling	1.34	0.0443	0.378	MYL12A,PPP2R2A,PPP2R5C,RHOA,STK4,TCF4,YWHAZ
Leukocyte Extravasation Signaling	1.32	0.0415	2.828	ACTA1,ACTB,ACTC1,CD44,ITGA4,PLCG2,RHOA,WIPF1
Mitotic Roles of Polo-Like Kinase	1.3	0.0597	NaN	ANAPC5,HSP90B1,PPP2R2A,PPP2R5C
Remodeling of Epithelial Adherens Junctions	1.28	0.0588	NaN	ACTA1,ACTB,ACTC1,DNM2
Mechanisms of Viral Exit from Host Cells	1.28	0.0732	NaN	ACTA1,ACTB,ACTC1
UVA-Induced MAPK Signaling	1.28	0.051	NaN	ATM,PARP4,PLCG2,STAT1,TNKS
Inhibition of ARE-Mediated mRNA Degradation Pathway	1.28	0.0429	-1.89	CNOT1,CNOT4,PPP2R2A,PPP2R5C,XRN1,YWHAZ,ZFP36
Apelin Cardiomyocyte Signaling Pathway	1.27	0.0505	2.236	ATP2A3,MYL12A,MYL2,MYL3,PLCG2
PI3K/AKT Signaling	1.25	0.04	1.134	GRB2,HSP90B1,ITGA4,MCL1,PPP2R2A,PPP2R5C,SOS1,YWHAZ
Oncostatin M Signaling	1.23	0.0698	NaN	GRB2,SOS1,STAT1
Ephrin Receptor Signaling	1.23	0.0396	2.646	ABI1,ADAM10,ATF4,GRB2,ITGA4,RHOA,SOS1,WIPF1
CXCR4 Signaling	1.22	0.0417	2.449	ELMO1,FNBP1,ITPR2,MYL12A,MYL2,MYL3,RHOA
NADH Repair	1.22	0.333	NaN	GAPDH
Biotin-carboxyl Carrier Protein Assembly	1.22	0.333	NaN	HLCS
Chronic Myeloid Leukemia Signaling	1.2	0.036	3.162	ADAR,CDK6,GRB2,HSP90B1,MCL1,PLCG2,PPP3CA,RB1,SOS1,TCF4
Axonal Guidance Signaling	1.19	0.0314	NaN	ADAM10,ADAM19,ADAM28,GRB2,ITGA4,LINGO1,LNPEP,MYL12A,MYL2,MYL3,PLCG2,PPP3CA,RHOA,SEMA4D,SOS1,WIPF1
Neuroinflammation Signaling Pathway	1.18	0.0347	2.53	ATF4,B2M,CFLAR,GLS,HLA-B,HLA-C,HLA-E,HMGB1,PLCG2,PPP3CA,STAT1
Sertoli Cell-Sertoli Cell Junction Signaling	1.18	0.037	3	ACTA1,ACTB,ACTC1,ATF4,CLINT1,EPB41,GRB2,MAP3K1,SPTBN1
Adipogenesis pathway	1.16	0.0432	-0.816	DGKD,FBXW7,RB1,RBBP4,TBL1XR1,TXNIP
Role of OCT4 in Mammalian Embryonic Stem Cell Pluripotency	1.16	0.0652	NaN	JARID2,MEF2A,RB1
DNA damage-induced 14-3-3Ïƒ Signaling	1.16	0.0652	NaN	ATM,CASP10,COP1
WNT/Î²-catenin Signaling	1.16	0.0402	0.378	CD44,CSNK1A1,CSNK1E,NLK,PPP2R2A,PPP2R5C,TCF4
PD-1, PD-L1 cancer immunotherapy pathway	1.15	0.0467	-1.342	B2M,HLA-B,HLA-C,HLA-E,PDCD4
GDNF Family Ligand-Receptor Interactions	1.14	0.0526	NaN	GRB2,ITPR2,PLCG2,SOS1
ISGylation Signaling Pathway	1.14	0.0463	1.342	ARIH1,IFNAR2,IRF4,PRKN,STAT1
Systemic Lupus Erythematosus in B Cell Signaling Pathway	1.12	0.029	3.317	BLNK,GRB2,IFNAR2,IGHA2,IGHG1,IGHV3-23,IGKC,IGKV1-5,IGKV4-1,IGLC2,IGLC3,IGLV2-11,IGLV3-21,IGLV8-61,MCL1,PIM2,PLCG2,PPP3CA,RASGRP3,SOS1,STAT1
Pulmonary Fibrosis Idiopathic Signaling Pathway	1.11	0.0337	2.828	ACTA1,ACTB,ACTC1,ADAM10,GRB2,JARID2,PRKN,RBBP4,RHOA,SOS1,TCF4
IL-3 Signaling	1.09	0.0506	2	GRB2,PPP3CA,SOS1,STAT1
Autophagy	1.09	0.0369	2.121	ATF4,ATM,ERN1,PPP2R2A,PPP2R5C,PPP3CA,SLC7A5,UVRAG
Sirtuin Signaling Pathway	1.08	0.0342	-2.449	ADAM10,GLS,MT-ATP6,MT-CYB,MT-ND1,MT-ND3,MT-ND4L,MT-ND5,NDUFV1,SLC25A4
Cell Cycle: G2/M DNA Damage Checkpoint Regulation	1.08	0.06	NaN	ATM,HIPK2,YWHAZ
Chemokine Signaling	1.06	0.0494	2	CAMK1D,MYL2,PLCG2,RHOA
Prostate Cancer Signaling	1.06	0.0439	NaN	ATF4,GRB2,HSP90B1,RB1,SOS1
FcÎ³RIIB Signaling in B Lymphocytes	1.06	0.03	2	BLNK,GRB2,IGHA2,IGHG1,IGHV3-23,IGKC,IGKV1-5,IGKV4-1,IGLC2,IGLC3,IGLV2-11,IGLV3-21,IGLV8-61,ITPR2,PLCG2,SOS1
FLT3 Signaling in Hematopoietic Progenitor Cells	1.05	0.0488	2	ATF4,GRB2,SOS1,STAT1
JAK/STAT Signaling	1.05	0.0488	1	GRB2,PTPN1,SOS1,STAT1
Senescence Pathway	1.03	0.0334	1.667	ANAPC5,ASXL2,ATM,CDK6,HIPK2,ITPR2,PPP2R2A,PPP2R5C,PPP3CA,RB1
Corticotropin Releasing Hormone Signaling	1.02	0.0395	2.236	ATF4,ITPR2,MEF2A,MEF2C,MEF2D,PLCG2
p70S6K Signaling	1.02	0.0293	0.447	GRB2,IGHA2,IGHG1,IGHV3-23,IGKC,IGKV1-5,IGKV4-1,IGLC2,IGLC3,IGLV2-11,IGLV3-21,IGLV8-61,PLCG2,PPP2R2A,PPP2R5C,SOS1,YWHAZ
Creatine-phosphate Biosynthesis	1	0.2	NaN	CKM
Galactose Degradation I (Leloir Pathway)	1	0.2	NaN	GALK2
HER-2 Signaling in Breast Cancer	1	0.0352	-1.414	ARF1,COX5B,GRB2,MT-CO1,MT-CO2,MT-CO3,RB1,SOS1
Estrogen-mediated S-phase Entry	1	0.0769	NaN	ESR1,RB1
IL-10 Signaling	1	0.039	0	ATF4,HLA-B,HLA-C,HLA-E,PRDM1,STAT1
3-phosphoinositide Degradation	0.993	0.0366	2	INPP4A,PPP1R10,PPP2R2A,PPP2R5C,PPP3CA,PTPN1,PTPN2
FGF Signaling	0.99	0.0465	2	ATF4,GRB2,MAP3K1,SOS1
PI3K Signaling in B Lymphocytes	0.97	0.0288	2.449	ATF4,ATF6,BLNK,IGHA2,IGHG1,IGHV3-23,IGKC,IGKV1-5,IGKV4-1,IGLC2,IGLC3,IGLV2-11,IGLV3-21,IGLV8-61,ITPR2,PLCG2,PPP3CA
PPARÎ±/RXRÎ± Activation	0.967	0.0361	-1.633	GRB2,HSP90B1,MEF2C,NCOA3,NCOR1,PLCG2,SOS1
D-myo-inositol-5-phosphate Metabolism	0.95	0.0357	2	PLCG2,PPP1R10,PPP2R2A,PPP2R5C,PPP3CA,PTPN1,PTPN2
CNTF Signaling	0.946	0.0526	NaN	GRB2,SOS1,STAT1
Regulation of Cellular Mechanics by Calpain Protease	0.937	0.0444	NaN	CDK6,GRB2,ITGA4,RB1
Role of CHK Proteins in Cell Cycle Checkpoint Control	0.929	0.0517	NaN	ATM,PPP2R2A,PPP2R5C
MSP-RON Signaling Pathway	0.929	0.0517	NaN	ACTA1,ACTB,ACTC1
TR/RXR Activation	0.9	0.0391	-0.447	MYH7,NCOA2,NCOA3,NCOR1,TBL1XR1
Pyroptosis Signaling Pathway	0.899	0.043	0	DHX9,HMGB1,RHOA,TXNIP
Retinoic acid Mediated Apoptosis Signaling	0.897	0.05	NaN	CFLAR,PARP4,TNKS
G Beta Gamma Signaling	0.89	0.0388	2	DNM2,GRB2,ITPR2,PLCG2,SOS1
FcÎ³ Receptor-mediated Phagocytosis in Macrophages and Monocytes	0.887	0.0426	2	ACTA1,ACTB,ACTC1,MYO5A
Semaphorin Signaling in Neurons	0.881	0.0492	NaN	FNBP1,RHOA,SEMA4D
Prolactin Signaling	0.875	0.0421	2	GRB2,PLCG2,SOS1,STAT1
Ferroptosis Signaling Pathway	0.87	0.0382	0.447	ARF1,ATF4,FTH1,HSPB1,RB1
NAD Salvage Pathway III	0.867	0.143	NaN	NMRK1
CLEAR Signaling Pathway	0.862	0.0316	1.667	ATF4,ITPR2,PPP2R2A,PPP2R5C,PPP3CA,PRKN,STK4,UVRAG,YWHAZ
Synaptic Long Term Potentiation	0.86	0.0379	1.342	ATF4,ITPR2,PLCG2,PPP1R10,PPP3CA
HGF Signaling	0.86	0.0379	2.236	GRB2,ITGA4,MAP3K1,PLCG2,SOS1
TNFR2 Signaling	0.851	0.0625	NaN	MAP3K1,TANK
Myelination Signaling Pathway	0.85	0.0306	1.897	ATF4,CYTH1,GRB2,LINGO1,PLCG2,PPP3CA,RAPGEF2,RHOA,SOS1,TCF4
p53 Signaling	0.84	0.0408	2	ATM,HIPK2,RB1,TP53INP1
Melanocyte Development and Pigmentation Signaling	0.84	0.0408	2	ATF4,GRB2,PLCG2,SOS1
Agranulocyte Adhesion and Diapedesis	0.838	0.0333	NaN	ACTA1,ACTB,ACTC1,ITGA4,MYH7,MYL2,MYL3
Aldosterone Signaling in Epithelial Cells	0.835	0.0349	NaN	CRYAB,HSP90B1,HSPB1,ITPR2,PLCG2,SOS1
Pyridoxal 5'-phosphate Salvage Pathway	0.822	0.0462	NaN	CDK6,CSNK1A1,PRPF4B
SNARE Signaling Pathway	0.822	0.0368	2.236	MYH7,MYL2,MYL3,NSF,VTI1A
Sphingomyelin Metabolism	0.813	0.125	NaN	SGMS1
mTOR Signaling	0.809	0.0327	0.447	EIF3A,EIF4A2,FNBP1,MAPKAP1,PPP2R2A,PPP2R5C,RHOA
WNT/Ca+ pathway	0.808	0.0455	NaN	ATF4,PLCG2,PPP3CA
Activin Inhibin Signaling Pathway	0.787	0.0323	0.378	IGHG1,IGKC,IGLC2,IGLC3,MAP3K1,RHOA,TCF4
MSP-RON Signaling in Cancer Cells Pathway	0.785	0.0357	2	ATF4,GRB2,SOS1,TCF4,YWHAZ
Sumoylation Pathway	0.785	0.0388	NaN	FNBP1,RANBP2,RHOA,SENP7
ERBB4 Signaling	0.781	0.0441	NaN	GRB2,PLCG2,SOS1
Cell Cycle: G1/S Checkpoint Regulation	0.781	0.0441	NaN	ATM,CDK6,RB1
Apoptosis Signaling	0.775	0.0385	0	ACIN1,CASP10,MCL1,PLCG2
D-myo-inositol (1,4,5,6)-Tetrakisphosphate Biosynthesis	0.771	0.0333	NaN	PPP1R10,PPP2R2A,PPP2R5C,PPP3CA,PTPN1,PTPN2
D-myo-inositol (3,4,5,6)-tetrakisphosphate Biosynthesis	0.771	0.0333	NaN	PPP1R10,PPP2R2A,PPP2R5C,PPP3CA,PTPN1,PTPN2
Cardiac Î²-adrenergic Signaling	0.771	0.0333	-0.447	AKAP17A,ATP2A3,PDE4D,PPP1R10,PPP2R2A,PPP2R5C
Role of JAK1 and JAK3 in Î³c Cytokine Signaling	0.768	0.0435	NaN	BLNK,GRB2,STAT1
Hereditary Breast Cancer Signaling	0.768	0.0352	NaN	ACTB,ARID2,ATM,CDK6,RB1
Citrulline Biosynthesis	0.767	0.111	NaN	GLS
Leucine Degradation I	0.767	0.111	NaN	ACADM
Salvage Pathways of Pyrimidine Deoxyribonucleotides	0.767	0.111	NaN	TYMP
Phospholipase C Signaling	0.763	0.025	4.123	AHNAK,ATF4,BLNK,FNBP1,GRB2,IGHA2,IGHG1,IGHV3-23,IGKC,IGKV1-5,IGKV4-1,IGLC2,IGLC3,IGLV2-11,IGLV3-21,IGLV8-61,ITGA4,ITPR2,MEF2A,MEF2C,MEF2D,MYL12A,MYL2,MYL3,PLCG2,PPP3CA,RHOA,SOS1
PPAR Signaling	0.744	0.0374	-2	GRB2,HSP90B1,NCOR1,SOS1
Calcium Transport I	0.725	0.1	NaN	ATP2A3
Glioma Invasiveness Signaling	0.718	0.0411	NaN	CD44,FNBP1,RHOA
Phagosome Formation	0.715	0.0259	3	ELMO1,GRB2,IGHA2,IGHG1,IGKC,IGLC2,IGLC3,ITGA4,ITPR2,MYH7,MYL12A,MYL2,MYL3,PLCG2,RHOA,SOS1,TTN,WIPF1
Macrophage Classical Activation Signaling Pathway	0.706	0.0317	NaN	IFNAR2,JARID2,MERTK,MT-CO1,RBBP4,STAT1
Pyrimidine Ribonucleotides Interconversion	0.7	0.05	NaN	DHX9,ENTPD4
GDP-glucose Biosynthesis	0.688	0.0909	NaN	PGM3
Angiopoietin Signaling	0.684	0.0395	NaN	ANGPTL1,GRB2,SOS1
Macropinocytosis Signaling	0.684	0.0395	NaN	ABI1,PLCG2,RHOA
Superpathway of Inositol Phosphate Compounds	0.676	0.0299	2	PLCG2,PPP1R10,PPP2R2A,PPP2R5C,PPP3CA,PTPN1,PTPN2
Acetylcholine Receptor Signaling Pathway	0.671	0.0309	1.633	ADAM10,ADAM19,ATF4,CASP10,ITPR2,PLCG2
Sertoli Cell Germ Cell Junction Signaling Pathway (Enhanced)	0.664	0.0297	-1.134	ACTA1,ACTB,ACTC1,MAP3K1,PPP2R2A,PPP2R5C,UBE2J1
Osteoarthritis Pathway	0.664	0.0297	1.633	ATF4,CASP10,HMGB1,ITGA4,MEF2C,SIK3,TCF4
VDR/RXR Activation	0.662	0.0385	NaN	NCOA2,NCOA3,NCOR1
Neurotrophin/TRK Signaling	0.662	0.0385	NaN	ATF4,GRB2,SOS1
eNOS Signaling	0.656	0.0321	NaN	DNM2,ESR1,HSP90B1,ITPR2,PLCG2
Glucose and Glucose-1-phosphate Degradation	0.655	0.0833	NaN	PGM3
Pyrimidine Ribonucleotides De Novo Biosynthesis	0.653	0.0465	NaN	DHX9,ENTPD4
Dopamine Receptor Signaling	0.641	0.0375	NaN	PPP1R10,PPP2R2A,PPP2R5C
Oxytocin in Brain Signaling Pathway	0.639	0.0302	0.816	ATF4,ITPR2,MEF2A,MEF2C,MEF2D,PTPN1
BER (Base Excision Repair) Pathway	0.638	0.0455	NaN	HMGB1,HUWE1
MSP-RON Signaling in Macrophages Pathway	0.636	0.0336	NaN	ATF4,GRB2,SOS1,STAT1
AMPK Signaling	0.63	0.0289	0	ACTB,ARID2,ATF4,CAB39,CKM,PPP2R2A,PPP2R5C
Sphingosine-1-phosphate Signaling	0.627	0.0333	1	CASP10,FNBP1,PLCG2,RHOA
Cleavage and Polyadenylation of Pre-mRNA	0.624	0.0769	NaN	WDR33
Coronavirus Replication Pathway	0.624	0.0444	NaN	COPA,COPG1
BEX2 Signaling Pathway	0.62	0.0366	NaN	PPP2R2A,PPP2R5C,TCF4
Heparan Sulfate Biosynthesis (Late Stages)	0.611	0.0361	NaN	CHST11,CHST15,EXT1
Role of RIG1-like Receptors in Antiviral Innate Immunity	0.61	0.0435	NaN	CASP10,TANK
VEGF Family Ligand-Receptor Interactions	0.601	0.0357	NaN	GRB2,PLCG2,SOS1
PEDF Signaling	0.601	0.0357	NaN	CFLAR,RHOA,TCF4
Ephrin A Signaling	0.597	0.0426	NaN	ADAM10,RHOA
DNA Double-Strand Break Repair by Non-Homologous End Joining	0.596	0.0714	NaN	ATM
3-phosphoinositide Biosynthesis	0.596	0.0291	NaN	PPP1R10,PPP2R2A,PPP2R5C,PPP3CA,PTPN1,PTPN2
Systemic Lupus Erythematosus in T Cell Signaling Pathway	0.591	0.0249	2.5	ATF4,B2M,CASP10,CD44,ESR1,FNBP1,GRB2,HLA-B,HLA-C,HLA-E,IRF4,PPP2R2A,PPP2R5C,PPP3CA,RHOA,SOS1
PFKFB4 Signaling Pathway	0.584	0.0417	NaN	ATF4,NCOA3
Superpathway of Citrulline Metabolism	0.571	0.0667	NaN	GLS
GÎ±q Signaling	0.561	0.0294	2.236	FNBP1,ITPR2,PLCG2,PPP3CA,RHOA
MYC Mediated Apoptosis Signaling	0.559	0.04	NaN	CFLAR,MCL1
Dermatan Sulfate Biosynthesis (Late Stages)	0.559	0.04	NaN	CHST11,CHST15
IL-6 Signaling	0.558	0.031	2	GRB2,HSPB1,MCL1,SOS1
TNFR1 Signaling	0.547	0.0392	NaN	MAP3K1,TANK
Amyloid Processing	0.547	0.0392	NaN	CSNK1A1,CSNK1E
Chondroitin Sulfate Degradation (Metazoa)	0.547	0.0625	NaN	OGA
Parkinson's Signaling	0.547	0.0625	NaN	PRKN
Heparan Sulfate Biosynthesis	0.546	0.0333	NaN	CHST11,CHST15,EXT1
Ceramide Signaling	0.538	0.033	NaN	MAP3K1,PPP2R2A,PPP2R5C
RANK Signaling in Osteoclasts	0.538	0.033	NaN	GSN,MAP3K1,PPP3CA
RAN Signaling	0.525	0.0588	NaN	RANBP2
Dermatan Sulfate Degradation (Metazoa)	0.525	0.0588	NaN	OGA
Chondroitin Sulfate Biosynthesis (Late Stages)	0.524	0.0377	NaN	CHST11,CHST15
ERBB Signaling	0.521	0.0323	NaN	GRB2,PLCG2,SOS1
Role of PKR in Interferon Induction and Antiviral Response	0.51	0.0294	1	HMGB1,HSP90B1,IFNAR2,STAT1
Tumor Microenvironment Pathway	0.508	0.0279	-0.447	CD44,CFLAR,HLA-B,HLA-C,HLA-E
B Cell Development	0.507	0.0245	NaN	HLA-B,IGHA2,IGHG1,IGHV3-23,IGKC,IGKV1-5,IGKV4-1,IGLC2,IGLC3,IGLV2-11,IGLV3-21,IGLV8-61
RAC Signaling	0.504	0.0292	2	CD44,ITGA4,MAP3K1,RHOA
CSDE1 Signaling Pathway	0.492	0.0357	NaN	FUS,PABPC1
Salvage Pathways of Pyrimidine Ribonucleotides	0.49	0.0309	NaN	CDK6,CSNK1A1,PRPF4B
Synaptogenesis Signaling Pathway	0.487	0.0254	1.414	ATF4,CADM1,GRB2,NSF,PLCG2,RHOA,SOS1,VTI1A
Insulin Receptor Signaling	0.485	0.0286	1	GRB2,PPP1R10,PTPN1,SOS1
Cardiac Hypertrophy Signaling (Enhanced)	0.482	0.024	3.606	ATF6,ATP2A3,HSPB1,ITGA4,ITPR2,MAP3K1,MEF2A,MEF2C,MEF2D,PDE4D,PLCG2,PPP3CA,RHOA
Polyamine Regulation in Colon Cancer	0.463	0.0339	NaN	RHOA,TCF4
Neuropathic Pain Signaling in Dorsal Horn Neurons	0.46	0.0297	NaN	CAMK1D,ITPR2,PLCG2
NOD1/2 Signaling Pathway	0.454	0.0265	1.342	ACAP1,ERBIN,ERN1,HSP90B1,IFNAR2
Endometrial Cancer Signaling	0.453	0.0333	NaN	GRB2,SOS1
GADD45 Signaling	0.453	0.0333	NaN	ATM,POU2F1
PCP (Planar Cell Polarity) Pathway	0.453	0.0333	NaN	JUNB,RHOA
Glutaminergic Receptor Signaling Pathway (Enhanced)	0.448	0.0246	2.828	ATF4,DGKD,GLS,ITPR2,NSF,PLCG2,PPP3CA,VTI1A
Opioid Signaling Pathway	0.447	0.025	1.633	ATF4,CAMK1D,CLTC,ITPR2,PPP3CA,SOS1,TCF4
GNRH Signaling	0.444	0.0262	2.236	ATF4,GRB2,ITPR2,MAP3K1,SOS1
Chondroitin Sulfate Biosynthesis	0.444	0.0328	NaN	CHST11,CHST15
Endocannabinoid Cancer Inhibition Pathway	0.443	0.0272	0	ATF4,CASP10,RHOA,TCF4
Mouse Embryonic Stem Cell Pluripotency	0.44	0.0288	NaN	GRB2,SOS1,TCF4
Role of JAK2 in Hormone-like Cytokine Signaling	0.435	0.0323	NaN	PTPN1,STAT1
IL-2 Signaling	0.435	0.0323	NaN	GRB2,SOS1
IGF-1 Signaling	0.433	0.0286	NaN	GRB2,SOS1,YWHAZ
Hepatic Fibrosis / Hepatic Stellate Cell Activation	0.43	0.0258	NaN	IFNAR2,MYH7,MYL2,MYL3,STAT1
Endothelin-1 Signaling	0.43	0.0258	2.236	CASP10,GRB2,ITPR2,PLCG2,SOS1
Xenobiotic Metabolism CAR Signaling Pathway	0.43	0.0258	2.236	CHST11,CHST15,HSP90B1,PPP2R2A,PPP2R5C
Dermatan Sulfate Biosynthesis	0.427	0.0317	NaN	CHST11,CHST15
Xenobiotic Metabolism PXR Signaling Pathway	0.425	0.0256	0.447	CHST11,CHST15,HSP90B1,NCOR1,PPP1R10
PTEN Signaling	0.421	0.0265	-2	GRB2,ITGA4,MAGI3,SOS1
Methionine Degradation I (to Homocysteine)	0.419	0.0435	NaN	EHMT1
Induction of Apoptosis by HIV1	0.41	0.0308	NaN	SLC25A3,SLC25A4
ERB2-ERBB3 Signaling	0.41	0.0308	NaN	GRB2,SOS1
Role of NFAT in Regulation of the Immune Response	0.41	0.0222	3.317	BLNK,CSNK1A1,CSNK1E,GRB2,HLA-B,IGHA2,IGHG1,IGHV3-23,IGKC,IGKV1-5,IGKV4-1,IGLC2,IGLC3,IGLV2-11,IGLV3-21,IGLV8-61,ITPR2,MEF2A,MEF2C,MEF2D,PLCG2,PPP3CA,SOS1
Adrenomedullin signaling pathway	0.406	0.0251	2	GRB2,ITPR2,PLCG2,SOS1,TTN
IL-22 Signaling	0.405	0.0417	NaN	STAT1
Kinetochore Metaphase Signaling Pathway	0.401	0.0273	NaN	ANAPC5,PPP1R10,PPP2R5C
Xenobiotic Metabolism Signaling	0.393	0.0238	NaN	CAMK1D,CHST11,CHST15,HSP90B1,MAP3K1,PPP2R2A,PPP2R5C
Glycolysis I	0.391	0.04	NaN	GAPDH
Gluconeogenesis I	0.391	0.04	NaN	GAPDH
Cysteine Biosynthesis III (mammalia)	0.391	0.04	NaN	EHMT1
D-myo-inositol (1,4,5)-Trisphosphate Biosynthesis	0.378	0.0385	NaN	PLCG2
CDK5 Signaling	0.372	0.0261	NaN	PPP1R10,PPP2R2A,PPP2R5C
NAD Salvage Pathway II	0.366	0.037	NaN	NMRK1
Growth Hormone Signaling	0.364	0.0282	NaN	PLCG2,STAT1
Ephrin B Signaling	0.357	0.0278	NaN	ABI1,RHOA
Netrin Signaling	0.357	0.0278	NaN	ITPR2,PPP3CA
Fc Epsilon RI Signaling	0.356	0.0254	NaN	GRB2,PLCG2,SOS1
Nitric Oxide Signaling in the Cardiovascular System	0.345	0.025	NaN	ATP2A3,HSP90B1,ITPR2
Neuroprotective Role of THOP1 in Alzheimer's Disease	0.34	0.0248	NaN	HLA-B,HLA-C,HLA-E
GPCR-Mediated Integration of Enteroendocrine Signaling Exemplified by an L Cell	0.337	0.0267	NaN	ITPR2,PLCG2
Androgen Signaling	0.335	0.0237	NaN	CALR,ITPR2,NCOA2,TAF4B
Th1 Pathway	0.335	0.0246	NaN	GRB2,HLA-B,STAT1
Role of p14/p19ARF in Tumor Suppression	0.332	0.0333	NaN	RB1
Leptin Signaling in Obesity	0.331	0.0263	NaN	GRB2,PLCG2
TREM1 Signaling	0.324	0.026	NaN	GRB2,PLCG2
Th1 and Th2 Activation Pathway	0.323	0.0233	NaN	GRB2,HLA-B,IKZF1,STAT1
Pancreatic Adenocarcinoma Signaling	0.316	0.0238	NaN	GRB2,RB1,STAT1
Renal Cell Carcinoma Signaling	0.312	0.0253	NaN	GRB2,SOS1
Colorectal Cancer Metastasis Signaling	0.311	0.0221	2.449	FNBP1,GRB2,RHOA,SOS1,STAT1,TCF4
14-3-3-mediated Signaling	0.311	0.0236	NaN	GRB2,PLCG2,YWHAZ
GP6 Signaling Pathway	0.311	0.0236	NaN	ADAM10,GRB2,PLCG2
Cachexia Signaling Pathway	0.309	0.0217	1.414	CASP10,EIF1,ERN1,HMGB1,HSP90B1,MEF2C,P4HB,STAT1
Estrogen-Dependent Breast Cancer Signaling	0.295	0.0244	NaN	ATF4,ESR1
Fatty Acid Î²-oxidation I	0.294	0.0294	NaN	ACADM
Role of Osteoblasts, Osteoclasts and Chondrocytes in Rheumatoid Arthritis	0.294	0.0219	NaN	CSNK1A1,CSNK1E,GSN,PPP3CA,TCF4
IL-9 Signaling	0.285	0.0286	NaN	STAT1
RAR Activation	0.278	0.021	2.333	ACTB,ADAM10,ARID2,ATF4,FNBP1,MAP3K1,NCOR1,PDE4D,RHOA
MIF-mediated Glucocorticoid Regulation	0.277	0.0278	NaN	CD74
IL-15 Signaling	0.276	0.0208	NaN	IGHA2,IGHG1,IGHV3-23,IGKC,IGKV1-5,IGKV4-1,IGLC2,IGLC3,IGLV2-11,IGLV3-21,IGLV8-61
Role of Hypercytokinemia/hyperchemokinemia in the Pathogenesis of Influenza	0.274	0.0233	NaN	IFNAR2,STAT1
Acute Phase Response Signaling	0.274	0.0216	1	GRB2,MAP3K1,SOS1,TCF4
IL-12 Signaling and Production in Macrophages	0.272	0.0213	1.342	IGHG1,IGKC,POU2F1,POU2F2,STAT1
Xenobiotic Metabolism AHR Signaling Pathway	0.269	0.023	NaN	HSP90B1,NCOA2
cAMP-mediated signaling	0.269	0.0212	2	AKAP17A,ATF4,CAMK1D,PDE4D,PPP3CA
Th2 Pathway	0.268	0.0219	NaN	GRB2,HLA-B,IKZF1
Superpathway of Methionine Degradation	0.262	0.0263	NaN	EHMT1
Inhibition of Matrix Metalloproteases	0.254	0.0256	NaN	ADAM10
Apelin Endothelial Signaling Pathway	0.253	0.0213	NaN	MEF2A,MEF2C,MEF2D
Regulation of the Epithelial Mesenchymal Transition by Growth Factors Pathway	0.25	0.0208	1	GRB2,MAP3K1,RHOA,SOS1
BMP signaling pathway	0.249	0.022	NaN	GRB2,SOS1
Thyroid Hormone Metabolism II (via Conjugation and/or Degradation)	0.24	0.0244	NaN	LARGE1
April Mediated Signaling	0.234	0.0238	NaN	MAP3K1
Small Cell Lung Cancer Signaling	0.228	0.0208	NaN	CDK6,RB1
TGF-Î² Signaling	0.228	0.0208	NaN	GRB2,SOS1
B Cell Activating Factor Signaling	0.227	0.0233	NaN	MAP3K1
MIF Regulation of Innate Immunity	0.221	0.0227	NaN	CD74
tRNA Splicing	0.21	0.0217	NaN	PDE4D
Apelin Pancreas Signaling Pathway	0.21	0.0217	NaN	ERN1
IL-23 Signaling Pathway	0.21	0.0217	NaN	RUNX1
Role of IL-17F in Allergic Inflammatory Airway Diseases	0.204	0.0213	NaN	ATF4
iNOS Signaling	0.204	0.0213	NaN	STAT1
nNOS Signaling in Neurons	0.204	0.0213	NaN	PPP3CA
nNOS Signaling in Skeletal Muscle Cells	0.199	0.0208	NaN	ITPR2
Neurovascular Coupling Signaling Pathway	0	0.0129	NaN	ENTPD4,ITPR2,RHOA
Pulmonary Healing Signaling Pathway	0	0.0151	NaN	GRB2,SOS1,TCF4
Wound Healing Signaling Pathway	0	0.0119	NaN	GRB2,SOS1,STAT1
ID1 Signaling Pathway	0	0.00995	NaN	ABI1,ATF6
IL-13 Signaling Pathway	0	0.0172	NaN	RHOA,STAT1
CDX Gastrointestinal Cancer Signaling Pathway	0	0.00495	NaN	TCF4
Pathogen Induced Cytokine Storm Signaling Pathway	0	0.0108	2	FTH1,IFNAR2,PRDM1,STAT1
Role of Chondrocytes in Rheumatoid Arthritis Signaling Pathway	0	0.0142	NaN	CFLAR,PPP3CA
Role of Osteoblasts in Rheumatoid Arthritis Signaling Pathway	0	0.0164	1	CSNK1A1,CSNK1E,STAT1,TCF4
S100 Family Signaling Pathway	0	0.0169	1.387	ADAM10,AHNAK,ATF4,ESR1,IGHG1,IGKC,IGLC2,IGLC3,ITPR2,PLCG2,RHOA,TCF4,TPM1
Circadian Rhythm Signaling	0	0.0187	NaN	ATF4,CIRBP,CSNK1E,ITPR2,PLCG2
Amyotrophic Lateral Sclerosis Signaling	0	0.0172	NaN	PPP3CA,RNF19A
Synaptic Long Term Depression	0	0.0202	0	ITPR2,PLCG2,PPP2R2A,PPP2R5C
Chaperone Mediated Autophagy Signaling Pathway	0	0.0157	-1.265	HMGB1,HSP90B1,HTT,MAPKAP1,MCL1,MEF2A,MEF2D,NCOR1,PPP3CA,TPT1
IL-33 Signaling Pathway	0	0.0162	NaN	ATF4,CASP10,PLCG2
DHCR24 Signaling Pathway	0	0.0073	NaN	ESR1
WNK Renal Signaling Pathway	0	0.0189	NaN	ANAPC5,PRKN
Adrenergic Receptor Signaling Pathway (Enhanced)	0	0.01	NaN	ITPR2,PLCG2
GABAergic Receptor Signaling Pathway (Enhanced)	0	0.0144	NaN	GLS,ITPR2
Microautophagy Signaling Pathway	0	0.0187	NaN	MFF,SEC24D,VPS37B
NFKBIE Signaling Pathway	0	0.00223	NaN	PPP6R3
Orexin Signaling Pathway	0	0.0084	NaN	ITPR2,PLCG2
LPS/IL-1 Mediated Inhibition of RXR Function	0	0.0117	NaN	CHST11,CHST15,MAP3K1
Hepatic Cholestasis	0	0.00524	NaN	ESR1
LXR/RXR Activation	0	0.00813	NaN	NCOR1
Erythropoietin Signaling Pathway	0	0.017	NaN	GRB2,ITPR2,SOS1
Î±-Adrenergic Signaling	0	0.0183	NaN	ITPR2,PLCG2
IL-8 Signaling	0	0.0143	NaN	FNBP1,MYL2,RHOA
Role of Pattern Recognition Receptors in Recognition of Bacteria and Viruses	0	0.00641	NaN	PLCG2
NF-ÎºB Activation by Viruses	0	0.0128	NaN	MAP3K1
CCR5 Signaling in Macrophages	0	0.00401	NaN	ITPR2,PLCG2
CD40 Signaling	0	0.0149	NaN	TANK
Calcium-induced T Lymphocyte Apoptosis	0	0.0109	2.236	ATP2A3,HLA-B,ITPR2,MEF2D,PPP3CA
Cytotoxic T Lymphocyte-mediated Apoptosis of Target Cells	0	0.00941	NaN	B2M,HLA-B,HLA-C,HLA-E
CD27 Signaling in Lymphocytes	0	0.0175	NaN	MAP3K1
IL-17 Signaling	0	0.00535	NaN	HSP90B1
fMLP Signaling in Neutrophils	0	0.0153	NaN	ITPR2,PPP3CA
CTLA4 Signaling in Cytotoxic T Lymphocytes	0	0.0164	-0.333	ARF1,B2M,CLTC,GRB2,HLA-B,HLA-C,HLA-E,PLCG2,PPP2R2A,PPP2R5C
IL-15 Production	0	0.0163	NaN	MERTK,STAT1
T Helper Cell Differentiation	0	0.00425	NaN	HLA-B,STAT1
CCR3 Signaling in Eosinophils	0	0.0149	NaN	ITPR2,RHOA
CD28 Signaling in T Helper Cells	0	0.00967	2	GRB2,HLA-B,ITPR2,MAP3K1,PPP3CA
Dendritic Cell Maturation	0	0.0185	1.897	ATF4,B2M,HLA-B,HLA-C,HLA-E,IGHG1,IGKC,IGLC2,IGLC3,PLCG2,STAT1
Reelin Signaling in Neurons	0	0.00725	NaN	RHOA
HIF1Î± Signaling	0	0.0144	NaN	CAMK1D,PLCG2,PPP3CA
Melatonin Signaling	0	0.0139	NaN	PLCG2
Relaxin Signaling	0	0.00645	NaN	PDE4D
ICOS-ICOSL Signaling in T Helper Cells	0	0.00789	NaN	GRB2,HLA-B,ITPR2,PPP3CA
Lipid Antigen Presentation by CD1	0	0.00723	NaN	B2M,CALR,CANX
HMGB1 Signaling	0	0.018	NaN	FNBP1,HMGB1,RHOA
Maturity Onset Diabetes of Young (MODY) Signaling	0	0.0127	NaN	GAPDH
Human Embryonic Stem Cell Pluripotency	0	0.0149	NaN	GRB2,HSP90B1,SOS1
Role of NANOG in Mammalian Embryonic Stem Cell Pluripotency	0	0.0161	NaN	GRB2,SOS1
CREB Signaling in Neurons	0	0.00824	2	ATF4,GRB2,ITPR2,PLCG2,SOS1
Melanoma Signaling	0	0.02	NaN	RB1
Type I Diabetes Mellitus Signaling	0	0.00786	NaN	HLA-B,HLA-C,HLA-E,STAT1
Basal Cell Carcinoma Signaling	0	0.0139	NaN	TCF4
Allograft Rejection Signaling	0	0.0164	NaN	B2M,HLA-B,HLA-C,HLA-E,IGHG1,IGKC,IGLC2,IGLC3
Autoimmune Thyroid Disease Signaling	0	0.0153	NaN	HLA-B,HLA-C,HLA-E,IGHG1,IGKC,IGLC2,IGLC3
Thyroid Cancer Signaling	0	0.0127	NaN	TCF4
Bladder Cancer Signaling	0	0.00862	NaN	RB1
Graft-versus-Host Disease Signaling	0	0.00673	NaN	HLA-B,HLA-C,HLA-E
Type II Diabetes Mellitus Signaling	0	0.0131	NaN	ITPR2,MAP3K1
G Protein Signaling Mediated by Tubby	0	0.00641	NaN	GRB2,MERTK,PLCG2
Communication between Innate and Adaptive Immune Cells	0	0.0161	NaN	B2M,HLA-B,HLA-C,HLA-E,IGHA2,IGHG1,IGHV3-23,IGKC,IGKV1-5,IGKV4-1,IGLC2,IGLC3,IGLV2-11,IGLV3-21,IGLV8-61
Systemic Lupus Erythematosus Signaling	0	0.0206	NaN	GRB2,HLA-B,HLA-C,HLA-E,HNRNPA2B1,IGHA2,IGHG1,IGHV3-23,IGKC,IGKV1-5,IGKV4-1,IGLC2,IGLC3,IGLV2-11,IGLV3-21,IGLV8-61,PIM2,PLCG2,PRPF4B,RNPC3,SNRNP70,SOS1
CDC42 Signaling	0	0.0191	1.342	B2M,EXOC4,EXOC6B,HLA-B,HLA-C,HLA-E,ITGA4,MYL12A,MYL2,MYL3,WIPF1
FAK Signaling	0	0.00768	2.121	GRB2,ITGA4,NCOA3,PLCG2,RHOA,SOS1,TCF4,WIPF1
Ovarian Cancer Signaling	0	0.019	NaN	CD44,RB1,TCF4
Altered T Cell and B Cell Signaling in Rheumatoid Arthritis	0	0.0128	NaN	HLA-B,IGHA2,IGHG1,IGHV3-23,IGKC,IGKV1-5,IGKV4-1,IGLC2,IGLC3,IGLV2-11,IGLV3-21,IGLV8-61
Atherosclerosis Signaling	0	0.00752	NaN	ITGA4
IL-1 Signaling	0	0.0104	NaN	MAP3K1
Breast Cancer Regulation by Stathmin1	0	0.0152	2.333	ATF4,CAMK1D,CDK6,GRB2,PPP1R10,PPP2R2A,PPP2R5C,RHOA,SOS1
Regulation of IL-2 Expression in Activated and Anergic T Lymphocytes	0	0.0108	2.236	GRB2,MAP3K1,PLCG2,PPP3CA,SOS1
NUR77 Signaling in T Lymphocytes	0	0.0117	NaN	B2M,HLA-B,HLA-C,HLA-E,MEF2D,PPP3CA
PKCÎ¸ Signaling in T Lymphocytes	0	0.0143	2.449	GRB2,HLA-B,ITPR2,MAP3K1,PLCG2,POU2F1,PPP3CA,SOS1
Antiproliferative Role of TOB in T Cell Signaling	0	0.00469	NaN	PABPC1,RB1
OX40 Signaling Pathway	0	0.00837	NaN	B2M,HLA-B,HLA-C,HLA-E
P2Y Purigenic Receptor Signaling Pathway	0	0.015	NaN	ATF4,PLCG2
Assembly of RNA Polymerase II Complex	0	0.02	NaN	TAF4B
Role of Tissue Factor in Cancer	0	0.0193	0	P4HB,PPP2R2A,PPP2R5C,RB1
IL-17A Signaling in Fibroblasts	0	0.0115	NaN	P4HB
Hematopoiesis from Pluripotent Stem Cells	0	0.0112	NaN	IGHA2,IGHG1,IGKC,IGLC2,IGLC3
Nicotine Degradation III	0	0.0169	NaN	LARGE1
Melatonin Degradation I	0	0.0159	NaN	LARGE1
Phospholipases	0	0.0145	NaN	PLCG2
Nicotine Degradation II	0	0.0149	NaN	LARGE1
Serotonin Degradation	0	0.0139	NaN	LARGE1
Triacylglycerol Biosynthesis	0	0.0179	NaN	PLPP5
Superpathway of Melatonin Degradation	0	0.0147	NaN	LARGE1
Antioxidant Action of Vitamin C	0	0.00877	NaN	PLCG2
GÎ±i Signaling	0	0.0143	NaN	GRB2,SOS1
GÎ±s Signaling	0	0.0159	NaN	ATF4,RAPGEF2
Granulocyte Adhesion and Diapedesis	0	0.00529	NaN	ITGA4
Regulation of the Epithelial-Mesenchymal Transition Pathway	0	0.0205	NaN	GRB2,RHOA,SOS1,TCF4
Sperm Motility	0	0.0156	NaN	ITPR2,MERTK,PDE4D,PLCG2
TEC Kinase Signaling	0	0.0156	3	ACTA1,ACTB,ACTC1,FNBP1,GTF2I,ITGA4,PLCG2,RHOA,STAT1
STAT3 Pathway	0	0.00741	NaN	PTPN2
Toll-like Receptor Signaling	0	0.0128	NaN	MAP3K1
SAPK/JNK Signaling	0	0.00598	NaN	GRB2,MAP3K1,SOS1
GABA Receptor Signaling	0	0.0152	NaN	ITPR2,NSF
IL-4 Signaling	0	0.00867	2.236	ATF4,GRB2,IRF4,MAPKAP1,SOS1
Serotonin Receptor Signaling	0	0.0192	3	ATF4,CD38,CD44,FNBP1,MYL2,PLCG2,RB1,RHOA,TTN
Glutamate Receptor Signaling	0	0.0152	NaN	GLS
NF-ÎºB Signaling	0	0.00525	NaN	MAP3K1,PLCG2,TANK
T Cell Receptor Signaling	0	0.0162	3	B2M,GRB2,HLA-B,HLA-C,HLA-E,MAP3K1,PLCG2,PPP3CA,SOS1,TCF4
G-Protein Coupled Receptor Signaling	0	0.0199	3.207	ATF4,GRB2,MAP3K1,MEF2A,MEF2C,MEF2D,MYL12A,MYL2,MYL3,PDE4D,PLCG2,PPP3CA,SOS1,TTN
GPCR-Mediated Nutrient Sensing in Enteroendocrine Cells	0	0.0169	NaN	ITPR2,PLCG2
Gustation Pathway	0	0.00495	NaN	ITPR2
Iron homeostasis signaling pathway	0	0.0073	NaN	FTH1
Th17 Activation Pathway	0	0.0062	NaN	HSP90B1,IRF4,RUNX1
Endocannabinoid Neuronal Synapse Pathway	0	0.0201	NaN	ITPR2,PLCG2,PPP3CA
Endocannabinoid Developing Neuron Pathway	0	0.0157	NaN	ATF4,RHOA
BAG2 Signaling Pathway	0	0.0118	NaN	PRKN
FAT10 Signaling Pathway	0	0.0175	NaN	HTT
T Cell Exhaustion Signaling Pathway	0	0.0176	1.134	HLA-B,HLA-C,HLA-E,IFNAR2,IRF4,PLCG2,PPP2R2A,PPP2R5C,PRDM1,STAT1
White Adipose Tissue Browning Pathway	0	0.0145	NaN	ATF4,ITPR2
Xenobiotic Metabolism General Signaling Pathway	0	0.00699	NaN	MAP3K1
Regulation of the Epithelial Mesenchymal Transition in Development Pathway	0	0.0115	NaN	TCF4
Coronavirus Pathogenesis Pathway	0	0.0196	-1	ATF4,IFNAR2,RB1,STAT1
